# Risk modelling of single cell populations revealed the heterogeneity of immune infiltration in hepatocellular carcinoma

**DOI:** 10.1101/2021.06.26.450025

**Authors:** Lu Wang, Yifan Chen, Fengbiao Mao, Zhongsheng Sun, Xiangdong Liu

## Abstract

Hepatocellular carcinoma (HCC) is one of the most common primary hepatic malignancies. E2F transcription factors play an important role in the tumorigenesis and progression of HCC, mainly through the RB/E2F pathway. Prognostic models for HCC based on gene signatures have been developed rapidly in recent years; however, their discriminating ability at the single cell level remains elusive, which could reflect the underlying mechanisms driving the sample bifurcation. In this study, we constructed and validated a predictive model based on E2F expression, successfully stratifying HCC patients into two groups with different survival risks. Then we used a single-cell dataset to test the discriminating ability of the predictive model on infiltrating T cells, demonstrating remarkable cellular heterogeneity as well as altered cell fates. We identified distinct cell subpopulations with diverse molecular characteristics. We also found that the distribution of cell subpopulations varied considerably across onset stages among patients, providing fundamental basis for patient-oriented precision evaluation. Moreover, single-sample gene set enrichment analysis revealed that subsets of CD8^+^ T cells with significantly different cell adhesion level could be associated with different patterns of tumor cell dissemination. Therefore, our findings linked the conventional prognostic gene signature to the immune microenvironment and cellular heterogeneity at the single-cell level, thereby providing deeper insights into the understanding of HCC tumorigenesis.
