## Supplementary material for "Risk modelling of single cell populations revealed the heterogeneity of immune infiltration in hepatocellular carcinoma": Table S2.xlsx

### Sheet: mergedGEO_DEG
Gene	logFC	AveExpr	t	P.Value	adj.P.Val	B
OIT3	-3.26901	7.15202	-39.716	6.84345e-189	1.05677e-184	421.105
CLEC1B	-3.25739	6.96724	-34.2526	3.4688e-157	1.78551e-153	348.496
CLEC4G	-3.1671	6.6675	-35.7174	8.22181e-166	6.34806e-162	368.255
ASPM	3.00821	6.47933	24.2608	3.95782e-97	1.79755e-94	210.825
CRHBP	-2.94651	6.72577	-31.5288	5.92359e-141	1.52453e-137	311.298
DCN	-2.77931	9.03423	-21.9751	1.5415e-83	4.1761e-81	179.663
HGF	-2.68889	7.01018	-25.5618	5.9744e-105	3.84403e-102	228.758
TMEM27	-2.64449	6.92441	-24.9897	1.66449e-101	9.51964e-99	220.859
MARCO	-2.64086	7.34324	-34.1873	8.44029e-157	3.25837e-153	347.611
CYP2B6	-2.63743	8.52802	-23.5686	5.47024e-93	2.06028e-90	201.331
AKR1D1	-2.50013	9.47794	-17.8839	3.95731e-60	4.15705e-58	126.002
GPM6A	-2.49286	6.11815	-22.3386	1.10702e-85	3.1081e-83	184.578
CNDP1	-2.45513	7.14786	-23.2068	7.84058e-91	2.75169e-88	196.386
CLEC4M	-2.45201	6.23656	-34.134	1.74609e-156	5.39263e-153	346.887
FREM2	-2.43522	5.42669	-23.5174	1.10513e-92	4.06321e-90	200.63
ESR1	-2.42878	7.59856	-24.2393	5.32902e-97	2.35116e-94	210.528
CDKN3	2.42514	5.60322	19.2206	1.33226e-67	1.97815e-65	143.128
LUM	-2.39186	7.66931	-13.2441	3.1104e-36	9.58698e-35	71.2931
CAP2	2.36065	8.17279	27.7005	7.21097e-118	8.56552e-115	258.378
CXCL12	-2.33326	8.43294	-28.0767	3.8328e-120	4.93217e-117	263.592
BCO2	-2.31593	7.30303	-26.4329	3.31343e-110	2.69295e-107	240.81
MT1E	-2.28864	10.6376	-19.1015	6.2836e-67	9.1539e-65	141.585
GYS2	-2.2849	8.64848	-20.77	1.71761e-76	3.95871e-74	163.507
KMO	-2.26175	8.8185	-21.3475	7.42131e-80	1.81905e-77	171.22
ZIC2	2.21765	5.45036	18.8707	1.25844e-65	1.68981e-63	138.601
CYP39A1	-2.20951	7.78842	-24.4643	2.38306e-98	1.22664e-95	213.623
CNTN3	-2.19119	6.0752	-20.006	4.42044e-72	7.93726e-70	153.396
TMEM45A	-2.18134	8.71616	-16.5951	3.89259e-53	2.86235e-51	109.982
TTC36	-2.17753	7.89311	-26.5898	3.73894e-111	3.2076e-108	242.982
MT1H	-2.15249	10.1355	-18.0969	2.63452e-61	2.94799e-59	128.699
PLAC8	-2.14571	6.67577	-25.2307	5.89992e-103	3.5041e-100	224.185
C8orf4	-2.11234	8.61294	-22.7451	4.34456e-88	1.36916e-85	190.095
PBK	2.10196	5.61412	19.3398	2.81034e-68	4.38356e-66	144.678
HAL	-2.09671	9.29801	-16.3984	4.32745e-52	3.05134e-50	107.586
ASPA	-2.09529	6.90563	-20.6591	7.55538e-76	1.71574e-73	162.032
IGFBP3	-2.0926	11.0262	-22.6911	9.07997e-88	2.80426e-85	189.361
CCNB1	2.08895	6.30654	24.185	1.12682e-96	4.57906e-94	209.783
KCNN2	-2.06891	5.79834	-17.9442	1.84003e-60	1.97318e-58	126.765
COLEC10	-2.06214	6.12914	-30.9917	9.93184e-138	1.91709e-134	303.907
TTK	2.06205	5.37265	18.9465	4.71165e-66	6.49618e-64	139.579
RSPO3	-2.03352	6.14677	-27.6207	2.19097e-117	2.41664e-114	257.271
PRC1	2.02646	6.86507	21.7437	3.53955e-82	9.42376e-80	176.543
NPY1R	-2.01152	5.54296	-24.3715	8.58582e-98	4.1432e-95	212.346
HMMR	2.00786	6.53575	19.5061	3.18687e-69	5.1414e-67	146.845
NEK2	2.00729	5.7445	20.1539	6.24259e-73	1.20498e-70	155.344
ANK3	-1.98806	7.66144	-16.0791	2.09934e-50	1.3621e-48	103.725
CYR61	-1.98751	9.60214	-18.3604	9.05938e-63	1.0679e-60	132.053
MBL2	-1.98378	10.239	-18.4329	3.57309e-63	4.34453e-61	132.979
CHST4	-1.98215	6.51142	-23.0153	1.07967e-89	3.70496e-87	193.775
NCAPG	1.98212	5.78375	18.3292	1.352e-62	1.58164e-60	131.654
ANXA10	-1.97591	8.67	-14.1305	1.69537e-40	6.85337e-39	81.0453
DLGAP5	1.96666	5.33718	19.1044	6.05615e-67	8.90658e-65	141.621
FCN2	-1.96575	5.82634	-29.0547	4.70039e-126	7.25834e-123	277.145
KIF20A	1.92011	5.78022	21.5007	9.42173e-81	2.38509e-78	173.275
DTL	1.91003	6.38505	22.3987	4.88897e-86	1.39807e-83	185.392
STAB2	-1.90031	6.28577	-31.4617	1.49624e-140	3.30071e-137	310.376
CD5L	-1.89212	7.48178	-27.3982	4.85543e-116	4.9985e-113	254.186
COL15A1	1.88864	6.18251	19.2604	7.9217e-68	1.18764e-65	143.646
KBTBD11	-1.88768	6.54051	-20.6558	7.89743e-76	1.76742e-73	161.988
REG3A	1.88693	5.86532	9.88171	9.11776e-22	1.09997e-20	38.2683
SRD5A2	-1.88251	7.66883	-21.1072	1.87869e-78	4.39557e-76	168.003
TKT	1.88169	8.39261	13.9804	9.18201e-40	3.49233e-38	79.3667
FAM83D	1.87307	6.78855	25.4944	1.52362e-104	9.41108e-102	227.826
UBE2T	1.86426	6.06868	18.8968	8.97931e-66	1.2163e-63	138.937
LAPTM4B	1.85897	6.77162	11.1503	7.04251e-27	1.20166e-25	49.9222
ASPN	-1.85583	8.04086	-15.0809	3.04005e-45	1.53413e-43	91.9079
CFTR	-1.84471	6.24954	-17.3909	1.99241e-57	1.80981e-55	119.811
FGFR2	-1.83855	8.32321	-14.487	2.94452e-42	1.29912e-40	85.0731
OLFML3	-1.83517	7.23654	-24.017	1.14336e-95	4.52713e-93	207.475
MRC1	-1.8124	8.338	-18.9763	3.20011e-66	4.49237e-64	139.964
NUF2	1.80636	4.85086	17.7194	3.18197e-59	3.12968e-57	123.928
CYP2C19	-1.80469	7.18306	-26.1338	2.12121e-108	1.63779e-105	236.668
ID4	-1.8006	6.8061	-18.203	6.79809e-62	7.71884e-60	130.047
CYP3A43	-1.78571	7.74352	-17.8021	1.11768e-59	1.12073e-57	124.969
GRAMD1C	-1.7821	7.49482	-21.2634	2.30089e-79	5.55162e-77	170.093
BBOX1	-1.77745	7.68348	-11.3204	1.34555e-27	2.40485e-26	51.5626
CETP	-1.7763	6.81778	-24.2246	6.52655e-97	2.72386e-94	210.327
CLDN10	-1.77077	6.09017	-19.3696	1.90249e-68	2.99778e-66	145.066
CFL1	1.77041	8.93835	9.60032	1.07434e-20	1.19009e-19	35.8296
CD1D	-1.76934	6.83826	-22.6347	1.9594e-87	5.93277e-85	188.596
GADD45B	-1.76237	10.1086	-22.4654	1.96975e-86	5.73904e-84	186.297
RACGAP1	1.7515	6.71745	24.4602	2.52451e-98	1.25753e-95	213.565
HSPB1	1.74599	10.7605	14.1542	1.29789e-40	5.28813e-39	81.3107
ACOT12	-1.74252	9.15396	-16.6363	2.3451e-53	1.75792e-51	110.486
IGF1	-1.73935	8.14956	-16.3608	6.84812e-52	4.76346e-50	107.129
NDC80	1.73613	5.88204	17.9868	1.0716e-60	1.16533e-58	127.303
BUB1	1.72464	5.02245	16.9677	3.91219e-55	3.20592e-53	114.558
GCH1	-1.71877	9.34193	-15.1753	1.00477e-45	5.2066e-44	93.0086
ECT2	1.70822	6.42979	16.0329	3.66817e-50	2.36016e-48	103.17
MASP2	-1.6997	8.78233	-20.4038	2.26462e-74	4.72572e-72	158.646
PGLYRP2	-1.69097	8.57015	-15.5304	1.51362e-47	8.40766e-46	97.1802
CCBE1	-1.69056	6.01329	-22.7711	3.04307e-88	9.99809e-86	190.45
BGN	-1.68199	9.25273	-13.3754	7.44364e-37	2.34581e-35	72.7132
SULT1C2	1.67842	6.14421	15.3312	1.60304e-46	8.47746e-45	94.8335
KIF4A	1.67479	5.83876	21.6571	1.14091e-81	2.93632e-79	175.377
IL13RA2	-1.67018	5.7886	-13.7939	7.37266e-39	2.65381e-37	77.2971
ENO3	-1.67004	8.12233	-14.3054	2.33891e-41	9.94969e-40	83.0136
GREM2	-1.6638	6.52531	-16.7338	7.0563e-54	5.42106e-52	111.68
CYP26A1	-1.66286	6.51591	-18.7265	8.13229e-65	1.06423e-62	136.744
RRM2	1.65759	7.38884	16.2383	3.04457e-51	2.06203e-49	105.645
ALDH8A1	-1.65474	10.2191	-12.5249	6.68815e-33	1.67932e-31	63.6752
FAM110C	-1.65209	7.82642	-15.9056	1.70289e-49	1.05184e-47	101.643
AGXT2	-1.65118	9.00086	-17.104	7.1895e-56	6.13372e-54	116.244
HSP90AB1	1.64733	8.89806	11.0789	1.40434e-26	2.34695e-25	49.2383
PROZ	-1.64181	8.18519	-22.0897	3.25844e-84	8.98514e-82	181.211
SPATA18	-1.63824	5.83942	-17.9637	1.43744e-60	1.55223e-58	127.01
PTTG1	1.63313	7.62704	16.9526	4.72017e-55	3.83626e-53	114.371
OAT	-1.63086	9.39906	-12.2766	8.87405e-32	2.07626e-30	61.1096
RBM24	1.62666	5.95398	18.2785	2.58877e-62	2.96117e-60	131.008
ROBO1	1.62634	8.26748	11.8597	6.29418e-30	1.30113e-28	56.8819
SSX1	1.61562	5.56766	13.081	1.81504e-35	5.34882e-34	69.5415
MS4A6A	-1.61545	8.5933	-17.2505	1.15544e-56	1.02542e-54	118.062
MAGEA6	1.61323	5.23278	11.9515	2.48284e-30	5.33984e-29	57.8046
AMDHD1	-1.60863	10.5272	-15.7943	6.47757e-49	3.84718e-47	100.314
PEA15	1.60722	7.58849	11.7757	1.46773e-29	2.95883e-28	56.0422
PLVAP	1.59286	7.39464	25.6484	1.79764e-105	1.20692e-102	229.954
SAE1	1.58811	7.41721	9.66665	6.03611e-21	6.81356e-20	36.3995
CLIC6	-1.57561	6.01642	-16.093	1.77454e-50	1.15622e-48	103.892
SLC27A2	-1.56806	10.6169	-16.2766	1.91094e-51	1.29995e-49	106.108
TUBE1	-1.56362	7.79205	-22.9627	2.21819e-89	7.44635e-87	193.058
PZP	-1.56319	7.05566	-17.0794	9.75891e-56	8.23481e-54	115.94
KCNJ16	-1.55795	5.13559	-15.1675	1.10128e-45	5.66865e-44	92.9174
TPX2	1.55425	6.73135	20.4462	1.28814e-74	2.7627e-72	159.208
PTGIS	-1.55377	7.23658	-19.9885	5.57008e-72	9.88658e-70	153.165
RCAN1	-1.54999	9.00868	-15.713	1.71546e-48	1.01107e-46	99.3454
LYVE1	-1.53645	6.48506	-20.4961	6.63024e-75	1.44203e-72	159.869
DBH	-1.53567	6.4719	-24.8654	9.30369e-101	5.13099e-98	219.145
PSPH	1.53423	6.76419	11.6286	6.40508e-29	1.24725e-27	54.5812
SLC27A5	-1.53353	10.6697	-14.5213	1.98809e-42	8.89855e-41	85.4635
ANGPTL6	-1.53319	6.92357	-30.625	1.59444e-135	2.7357e-132	298.852
MYOM2	-1.53295	6.01824	-18.4662	2.32852e-63	2.85373e-61	133.405
PAMR1	-1.53064	6.89698	-23.5122	1.1868e-92	4.262e-90	200.559
SRD5A1	-1.53033	9.31172	-15.0229	5.99168e-45	2.99429e-43	91.2334
CXCL6	-1.52853	6.27581	-10.5628	1.86856e-24	2.74802e-23	44.3939
SHBG	-1.51246	7.79084	-13.5817	7.73271e-38	2.60717e-36	74.9624
MELK	1.51162	6.91816	15.1234	1.84679e-45	9.41191e-44	92.4035
TBX15	-1.50923	7.02889	-16.3404	8.77845e-52	6.07878e-50	106.882
GSPT2	-1.50568	7.15293	-13.7761	8.98534e-39	3.21929e-37	77.1006
CFP	-1.5035	7.0413	-27.2871	2.28031e-115	2.20079e-112	252.646
TMEM97	1.49725	9.39285	10.8107	1.82169e-25	2.8559e-24	46.6994
MAN1C1	-1.49671	7.15468	-24.2366	5.53036e-97	2.37222e-94	210.491
ACADL	-1.4959	7.54362	-15.4207	5.56249e-47	3.06771e-45	95.886
CFHR3	-1.4869	9.85692	-11.4017	6.05612e-28	1.10935e-26	52.3539
HOXA13	1.48498	4.58363	13.9641	1.10228e-39	4.18216e-38	79.1852
EPHA3	-1.47751	5.8803	-14.3378	1.61704e-41	6.91701e-40	83.3804
TIMD4	-1.46323	5.41661	-16.4276	3.03101e-52	2.15691e-50	107.94
ZNF674	-1.46205	5.58363	-5.89041	5.74441e-09	2.23383e-08	9.28999
ASS1	-1.4586	10.9409	-10.7967	2.07799e-25	3.2478e-24	46.569
DNAJC12	-1.45415	8.37758	-11.9197	3.42971e-30	7.26497e-29	57.4841
ADAMTS1	-1.45382	8.19078	-15.6684	2.92453e-48	1.69141e-46	98.8149
SOCS2	-1.45013	6.57954	-14.4706	3.55447e-42	1.56376e-40	84.886
LSM4	1.44804	7.91728	11.3988	6.23536e-28	1.14084e-26	52.325
NR1I2	-1.44768	8.51123	-14.6609	3.99764e-43	1.865e-41	87.0578
STXBP6	1.4429	6.20952	19.7826	8.41667e-71	1.41272e-68	150.462
TRIP13	1.44088	5.96567	16.9924	2.87817e-55	2.40241e-53	114.863
NUPR1	1.43649	9.24111	13.5802	7.86177e-38	2.64491e-36	74.946
CCNE2	1.43403	5.46437	18.9132	7.25814e-66	9.91861e-64	139.149
EPB41L4B	-1.43167	9.82566	-13.7471	1.24008e-38	4.39205e-37	76.7805
GINS1	1.42425	6.17036	18.5593	7.03509e-64	8.69086e-62	134.596
ANXA3	-1.4218	5.28027	-14.6932	2.75196e-43	1.29166e-41	87.429
ETFDH	-1.4205	8.92744	-19.4216	9.63763e-69	1.53427e-66	145.743
PPP1R16A	1.41998	8.38609	14.4971	2.62398e-42	1.16435e-40	85.1877
GPR158	1.41861	5.1735	16.7263	7.7406e-54	5.91735e-52	111.588
VIPR1	-1.41857	7.22272	-22.7675	3.19988e-88	1.02943e-85	190.4
TMEM154	-1.41762	5.8061	-15.4047	6.71916e-47	3.69243e-45	95.6981
PRG4	-1.4119	7.14394	-10.5386	2.34075e-24	3.41644e-23	44.1709
PANK1	-1.41133	9.0849	-11.2116	3.88506e-27	6.71814e-26	50.5117
RCL1	-1.40983	8.98147	-17.7653	1.77956e-59	1.7729e-57	124.506
PLSCR4	-1.40878	9.0785	-18.3143	1.63717e-62	1.90084e-60	131.464
RGS4	-1.40226	6.51665	-12.2773	8.80357e-32	2.06289e-30	61.1175
GSTZ1	-1.40017	8.24612	-20.5269	4.3993e-75	9.70485e-73	160.278
AKR1C3	1.39931	11.8289	11.2555	2.53611e-27	4.44524e-26	50.9344
AURKA	1.39891	7.11367	14.8756	3.32998e-44	1.61703e-42	89.5283
MXRA5	-1.39312	7.04076	-15.9131	1.55478e-49	9.64213e-48	101.733
LHX2	-1.39271	5.80033	-16.6875	1.24854e-53	9.45097e-52	111.113
OGDHL	-1.39001	8.99035	-16.361	6.83225e-52	4.76346e-50	107.131
CCNA2	1.38994	5.35548	13.5652	9.28042e-38	3.09521e-36	74.7812
DUSP5	-1.38909	7.94585	-14.546	1.4987e-42	6.76693e-41	85.7444
EGR2	-1.3889	6.90713	-16.0015	5.35819e-50	3.40499e-48	102.793
CLGN	1.38852	5.41485	12.4432	1.57174e-32	3.8464e-31	62.8272
CD69	-1.3867	6.44755	-13.4419	3.59678e-37	1.15711e-35	73.4356
SULF2	-1.38322	8.03813	-16.9674	3.92384e-55	3.20592e-53	114.555
CDKN2C	1.3817	6.63796	18.9527	4.3491e-66	6.05034e-64	139.659
C1orf112	1.37713	5.47544	13.1691	7.00687e-36	2.10506e-34	70.4866
CFHR4	-1.37533	10.1177	-10.9451	5.07082e-26	8.25988e-25	47.9662
FCGR2B	-1.37428	6.49338	-14.9922	8.56831e-45	4.26812e-43	90.8778
ETS2	-1.37033	10.0147	-21.1725	7.81146e-79	1.85576e-76	168.876
ITIH4	-1.36496	11.4678	-12.8965	1.31323e-34	3.66708e-33	67.5767
SLC41A2	-1.36146	8.3305	-18.6861	1.37117e-64	1.76447e-62	136.224
ECM1	-1.36135	7.11524	-25.8993	5.51231e-107	4.05339e-104	233.424
CD109	1.35719	6.29184	13.1272	1.10239e-35	3.27997e-34	70.0366
MAGEA1	1.35611	5.57624	13.5493	1.10565e-37	3.6717e-36	74.6072
ATP6V1A	1.35145	7.04738	7.5776	1.00713e-13	6.33228e-13	20.0031
P2RY13	-1.34832	6.07707	-15.5452	1.26878e-47	7.09874e-46	97.3556
ANLN	1.34657	5.08085	14.2249	5.82671e-41	2.41871e-39	82.1066
DDA1	1.34541	6.82943	8.58496	4.95804e-17	4.08767e-16	27.5001
FASN	1.34384	9.44709	9.39114	6.48745e-20	6.72795e-19	34.0527
STIP1	1.34252	7.06261	9.81646	1.62324e-21	1.93113e-20	37.6979
CTH	-1.33732	8.12502	-14.5966	8.37787e-43	3.88502e-41	86.3224
UBE2S	1.33446	6.31709	15.3851	8.47987e-47	4.5946e-45	95.4667
PRKDC	1.33177	7.78731	16.6133	3.11285e-53	2.31099e-51	110.204
RASD1	-1.32601	9.55054	-10.5448	2.20913e-24	3.2335e-23	44.2282
FOXM1	1.32569	5.9604	20.1092	1.12881e-72	2.10013e-70	154.755
ESRRG	-1.32509	5.63837	-10.7736	2.58574e-25	4.02105e-24	46.3525
LIFR	-1.32397	5.12155	-15.1787	9.65131e-46	5.01803e-44	93.0486
ZFPM2	-1.3237	5.53685	-15.6478	3.73945e-48	2.13869e-46	98.5705
SERPINA4	-1.32225	9.48949	-15.9195	1.44019e-49	9.00379e-48	101.809
CYP4F2	-1.32023	9.46912	-16.7654	4.78326e-54	3.69316e-52	112.067
CUX2	-1.31809	7.32339	-12.0832	6.48887e-31	1.45009e-29	59.1357
PEG10	1.31464	5.78652	11.9663	2.13767e-30	4.61676e-29	57.9531
GADD45G	-1.31426	8.97095	-13.5284	1.39052e-37	4.59793e-36	74.3795
DPT	-1.31369	6.07983	-17.8362	7.25032e-60	7.46396e-58	125.4
GABRP	-1.31242	5.07422	-13.4711	2.61133e-37	8.48931e-36	73.7536
CENPK	1.3071	4.95896	13.4728	2.56385e-37	8.35251e-36	73.7718
EDNRB	-1.30522	7.82953	-16.9226	6.83861e-55	5.52889e-53	114.002
GEM	-1.30231	7.16121	-13.1811	6.15743e-36	1.86073e-34	70.615
UPP2	-1.29955	6.72365	-11.6843	3.671e-29	7.21216e-28	55.1331
EPHA2	-1.29691	7.05483	-26.7886	2.35186e-112	2.13632e-109	245.737
MAGEA12	1.2961	5.21361	8.94097	2.80044e-18	2.56643e-17	30.3349
UHRF1	1.29523	6.4152	17.2352	1.39938e-56	1.23481e-54	117.872
FH	1.29232	7.16222	5.70906	1.61916e-08	5.98734e-08	8.28303
GPR182	-1.29225	6.01726	-20.257	1.59149e-73	3.19165e-71	156.705
RELN	-1.29068	8.75716	-9.76063	2.65291e-21	3.0848e-20	37.2122
TRIM16	1.28904	6.46038	15.155	1.27548e-45	6.52186e-44	92.7714
KIF11	1.28685	5.06351	13.9889	8.34352e-40	3.18125e-38	79.4619
ILF2	1.2866	8.98241	14.7705	1.12693e-43	5.38763e-42	88.3164
NEU1	1.28462	8.31526	15.6445	3.88674e-48	2.21472e-46	98.5321
KIF14	1.28057	5.75237	14.3923	8.69028e-42	3.74847e-40	83.9975
VMO1	-1.27504	6.14226	-20.3485	4.7226e-74	9.72351e-72	157.915
KIF2C	1.27455	6.19952	18.0201	7.01089e-61	7.67816e-59	127.725
SPC25	1.2707	4.52243	12.0376	1.03394e-30	2.28413e-29	58.6735
PLCXD3	-1.2683	5.25227	-14.7535	1.37245e-43	6.52106e-42	88.1205
SMAD5	1.26554	6.94737	8.54642	6.7295e-17	5.49243e-16	27.1989
ACSL1	-1.26277	11.6653	-15.3583	1.16308e-46	6.25794e-45	95.1525
CD24	1.26258	6.90518	9.74677	2.99607e-21	3.45864e-20	37.0919
AASS	-1.26152	7.30344	-14.9727	1.07616e-44	5.30931e-43	90.6512
PRKAR2B	-1.25908	5.62549	-17.4862	6.01747e-58	5.63162e-56	121.003
C1R	-1.25717	10.3753	-9.75112	2.884e-21	3.33593e-20	37.1296
IL1RAP	-1.25697	8.75955	-18.3077	1.78122e-62	2.05265e-60	131.38
TCTEX1D1	-1.25659	5.03065	-13.2038	4.81555e-36	1.4667e-34	70.859
DIRAS3	-1.25285	5.74945	-15.8291	4.26972e-49	2.56549e-47	100.728
BDH2	-1.25223	8.7533	-12.656	1.68625e-33	4.40594e-32	65.0427
ZGPAT	-1.24937	8.26212	-16.1287	1.15055e-50	7.56034e-49	104.323
LAMP1	1.24876	8.07918	5.97139	3.5838e-09	1.42705e-08	9.74897
ATAD2	1.2481	7.1884	16.167	7.23323e-51	4.79732e-49	104.784
CDC6	1.24333	4.69872	13.2483	2.96946e-36	9.1709e-35	71.3392
ACSM2A	-1.24219	11.4534	-10.0637	1.79795e-22	2.29833e-21	39.8742
E2F8	1.2402	4.81402	15.4287	5.0616e-47	2.80148e-45	95.9798
HJURP	1.23572	5.8451	17.7207	3.12965e-59	3.09796e-57	123.945
G6PD	1.2342	6.29828	13.7501	1.20011e-38	4.26026e-37	76.8131
OIP5	1.23372	5.52836	14.9915	8.6431e-45	4.29154e-43	90.8691
ALAS1	-1.2295	10.24	-11.9447	2.66086e-30	5.6989e-29	57.7359
LYRM2	1.22844	6.33178	9.94913	5.00921e-22	6.15371e-21	38.8607
RPS9	-1.22812	6.63055	-6.84505	1.55699e-11	7.97183e-11	15.0589
RPS8	-1.22697	6.13879	-6.2109	8.59584e-10	3.68202e-09	11.1397
CDC37L1	-1.22667	7.87996	-17.8532	5.84216e-60	6.05467e-58	125.615
COPE	1.22632	8.55428	11.7181	2.61726e-29	5.17486e-28	55.4686
ASL	-1.22381	9.79437	-14.4598	4.02182e-42	1.75935e-40	84.7633
ABCG5	-1.22325	9.79077	-10.2151	4.57586e-23	6.10721e-22	41.2282
CEP55	1.22095	4.96492	11.9065	3.9218e-30	8.2846e-29	57.3511
DHODH	-1.21787	6.91143	-18.7695	4.66456e-65	6.15642e-63	137.297
ADH6	-1.21762	8.72596	-14.0502	4.19241e-40	1.63483e-38	80.1457
NRCAM	1.21703	5.69775	11.0169	2.54955e-26	4.20172e-25	48.6474
CTNNA1	1.21479	6.48945	5.95568	3.92911e-09	1.55493e-08	9.65946
TUBA1B	-1.21426	5.92828	-5.76868	1.15528e-08	4.35651e-08	8.61086
RNASEH2A	1.21275	6.88845	21.6957	6.77635e-82	1.77357e-79	175.896
FOXO1	-1.21262	8.31129	-17.4477	9.76988e-58	9.03393e-56	120.521
FLVCR1	1.20916	6.34861	20.2237	2.47485e-73	4.89958e-71	156.265
IL33	-1.20174	6.35916	-13.5693	8.86875e-38	2.97074e-36	74.8262
SYNE1	-1.20152	7.41632	-15.1064	2.25609e-45	1.14225e-43	92.2044
ISX	1.19984	5.08881	13.6143	5.39871e-38	1.84033e-36	75.3193
HGD	-1.19812	10.6877	-12.3076	6.43503e-32	1.52408e-30	61.4285
ERRFI1	-1.19717	11.7991	-17.6429	8.36264e-59	8.02086e-57	122.967
ANGPTL1	-1.19609	5.75353	-17.6625	6.53125e-59	6.34312e-57	123.212
RPS7	1.19307	9.63654	13.4968	1.96805e-37	6.44062e-36	74.0345
PABPC1	-1.19045	6.18776	-5.75459	1.25155e-08	4.70345e-08	8.53312
DEPDC7	-1.18938	8.41109	-13.8136	5.9195e-39	2.13572e-37	77.5152
SPG20	-1.18863	6.10989	-17.1139	6.35008e-56	5.44766e-54	116.367
ZFP36	-1.18682	10.5292	-15.6325	4.48539e-48	2.54645e-46	98.3896
EXPH5	-1.18677	6.65565	-11.3707	8.21531e-28	1.49248e-26	52.0516
PFKFB3	-1.1848	8.12122	-16.4383	2.65677e-52	1.90818e-50	108.071
PXMP2	-1.18395	9.35393	-11.1366	8.04302e-27	1.36334e-25	49.7906
RGS5	1.18342	6.27228	11.3118	1.4635e-27	2.60062e-26	51.4793
VSIG4	-1.18342	7.51143	-17.043	1.53611e-55	1.28916e-53	115.488
RNF125	-1.1829	7.056	-18.409	4.85904e-63	5.77179e-61	132.673
CENPE	1.18286	5.27322	12.3274	5.24136e-32	1.24519e-30	61.6321
RHOA	1.18226	8.73467	7.68493	4.64301e-14	2.99238e-13	20.764
GLUL	1.18204	9.58445	9.29622	1.45236e-19	1.46011e-18	33.2565
EPHX2	-1.18181	9.26684	-11.867	5.84765e-30	1.21045e-28	56.9549
CSTB	1.18008	10.3599	12.3658	3.51876e-32	8.47686e-31	62.0275
CDKN2A	1.18005	5.96428	16.6256	2.67564e-53	1.996e-51	110.355
SLC25A39	1.17821	8.73046	10.8745	9.94013e-26	1.58898e-24	47.2994
DRAP1	1.17797	7.69329	8.80744	8.31867e-18	7.32592e-17	29.2606
PFN1	1.17721	9.58686	7.94102	7.05743e-15	4.8761e-14	22.6165
LIPC	-1.17331	9.62408	-11.877	5.28428e-30	1.0953e-28	57.0554
MUM1L1	-1.17191	5.88827	-11.7093	2.85908e-29	5.64577e-28	55.381
CNTN4	-1.17162	5.61438	-15.743	1.19751e-48	7.08507e-47	99.7029
MCM8	1.17106	5.58415	19.0329	1.5349e-66	2.19463e-64	140.696
CP	-1.17034	11.1586	-12.2409	1.28284e-31	2.96108e-30	60.7439
CENPL	1.1687	4.79106	11.4685	3.13683e-28	5.85719e-27	53.006
ADRA1A	-1.16753	6.38948	-18.9895	2.69642e-66	3.82001e-64	140.135
P4HB	1.16522	9.72493	6.81467	1.90114e-11	9.66023e-11	14.8634
TMEM56	-1.16438	9.56889	-15.9888	6.24393e-50	3.95159e-48	102.641
EHD3	-1.16385	6.61931	-24.6737	1.31955e-99	7.02637e-97	216.504
SLC38A2	-1.16072	11.4751	-18.0629	4.06635e-61	4.51745e-59	128.267
DHRS1	-1.157	10.1455	-11.8213	9.27984e-30	1.90052e-28	56.4969
PRCC	1.15562	6.8451	16.4164	3.47429e-52	2.46101e-50	107.804
A1BG	-1.15437	10.8529	-8.23702	7.5116e-16	5.59547e-15	24.8217
CCDC3	-1.15004	7.95082	-12.7469	6.44431e-34	1.72168e-32	65.9975
SLC26A2	1.14885	6.3238	15.6623	3.14325e-48	1.80439e-46	98.7432
PIK3C2G	-1.1488	7.01326	-15.341	1.42673e-46	7.59709e-45	94.9494
ACAA1	-1.14863	10.1879	-13.0695	2.05431e-35	6.00808e-34	69.4186
H2AFX	1.14862	7.12513	22.4731	1.77422e-86	5.26876e-84	186.402
PIR	1.14842	7.98313	12.1028	5.3089e-31	1.19331e-29	59.3348
GOT1	-1.14598	10.9731	-12.2065	1.82927e-31	4.17854e-30	60.3919
MCM3	1.14584	7.64543	21.3902	4.17795e-80	1.04058e-77	171.792
DSEL	-1.14412	5.61605	-14.0607	3.72454e-40	1.45606e-38	80.2632
C9orf16	1.14409	6.60394	13.9376	1.48338e-39	5.57332e-38	78.8901
HAO1	-1.14347	10.3517	-12.8613	1.91056e-34	5.26837e-33	67.2045
HMGCS1	1.14313	7.72375	5.97362	3.53732e-09	1.41e-08	9.76168
GNE	-1.14159	9.93203	-15.5828	8.11311e-48	4.55573e-46	97.8003
RAD51AP1	1.14155	6.175	11.5923	9.19205e-29	1.76987e-27	54.223
IL18R1	-1.13738	6.28032	-16.9793	3.38894e-55	2.81355e-53	114.701
TMEM100	-1.1362	6.55095	-9.35806	8.59764e-20	8.82158e-19	33.7744
TK1	1.13555	7.00549	18.0248	6.60127e-61	7.2812e-59	127.785
UNC93A	-1.1351	7.29363	-10.9383	5.40877e-26	8.79182e-25	47.9023
TSLP	-1.13406	5.5484	-13.0211	3.45532e-35	9.97328e-34	68.9023
SLC17A3	-1.12568	8.07512	-10.4507	5.28525e-24	7.55692e-23	43.3645
MCM2	1.11975	7.18059	14.7275	1.85346e-43	8.7795e-42	87.8219
NDRG2	-1.1181	9.64361	-17.8065	1.05708e-59	1.07391e-57	125.025
SUZ12	-1.11711	5.53571	-6.12449	1.44682e-09	6.03667e-09	10.6322
KLRF1	-1.11687	5.32188	-12.1552	3.10158e-31	7.01239e-30	59.868
BTG1	-1.1144	6.64243	-5.85303	7.1285e-09	2.75265e-08	9.08009
CKAP4	1.11292	8.73903	13.998	7.53155e-40	2.88591e-38	79.5636
E2F7	1.11199	4.84568	12.7879	4.17373e-34	1.12284e-32	66.4287
MST1	-1.11149	11.2833	-10.8793	9.49671e-26	1.51967e-24	47.3446
TMEM106C	1.11071	9.05891	13.9346	1.53285e-39	5.73132e-38	78.8575
SMYD3	1.10816	7.55843	12.5372	5.87791e-33	1.47829e-31	63.8034
PHYHIPL	1.10539	6.65331	17.2782	8.17492e-57	7.29694e-55	118.407
RFC4	1.10532	7.51982	12.6717	1.42761e-33	3.76197e-32	65.208
IL1RL1	-1.10509	5.28988	-12.9433	7.96318e-35	2.25215e-33	68.0733
SLCO1B1	-1.10482	9.74244	-14.1253	1.79808e-40	7.24959e-39	80.9868
MS4A7	-1.10472	8.52705	-13.4135	4.90913e-37	1.5695e-35	73.1267
SCOC	1.10334	6.30063	7.05132	3.93333e-12	2.13868e-11	16.4066
FLAD1	1.10319	7.31317	11.8881	4.72271e-30	9.85515e-29	57.1668
ZWINT	1.09921	7.29262	11.5813	1.02616e-28	1.966e-27	54.1139
DYNLL1	1.09808	10.2538	12.3322	4.98867e-32	1.18881e-30	61.6811
NPC1L1	-1.09736	7.52832	-10.2821	2.48558e-23	3.38468e-22	41.8322
IRF8	-1.09693	8.4284	-16.8357	2.00551e-54	1.57204e-52	112.932
MSRA	-1.09647	9.0608	-12.8128	3.20296e-34	8.69246e-33	66.6915
NSUN6	-1.09438	8.25414	-13.6781	2.66609e-38	9.21023e-37	76.0202
KLHL15	-1.09284	7.90758	-13.5676	9.03377e-38	3.01947e-36	74.8079
CTHRC1	1.0921	6.25388	7.98442	5.10293e-15	3.56236e-14	22.9356
CHI3L1	-1.09201	9.24873	-7.0322	4.47496e-12	2.41701e-11	16.2802
PTH1R	-1.09096	6.77914	-17.8072	1.04703e-59	1.07074e-57	125.034
BMP5	-1.08905	4.72894	-13.4013	5.61045e-37	1.77898e-35	72.994
TTC39A	1.08773	5.43951	13.1344	1.01972e-35	3.03988e-34	70.114
SLC29A1	1.08702	6.78209	9.99277	3.39355e-22	4.22606e-21	39.2458
TSPAN12	-1.08635	8.00201	-11.8237	9.05936e-30	1.85783e-28	56.5207
RAB25	-1.08338	5.62792	-12.8053	3.46758e-34	9.3941e-33	66.6127
RIPK4	-1.08314	9.02232	-13.2917	1.85273e-36	5.74494e-35	71.8076
DMGDH	-1.08246	6.6666	-10.4923	3.59737e-24	5.1965e-23	43.7454
DEPDC1B	1.08137	4.751	11.3456	1.05047e-27	1.89724e-26	51.808
YWHAH	1.08053	8.14992	7.17228	1.72762e-12	9.65543e-12	17.2132
MTHFD1	-1.07987	10.5802	-14.763	1.22943e-43	5.85955e-42	88.2299
BHLHE22	-1.07971	5.92109	-12.8488	2.18268e-34	5.98667e-33	67.0723
BAG2	1.07887	6.91647	16.197	5.02628e-51	3.38934e-49	105.146
FMO2	-1.07731	6.39252	-13.4983	1.93733e-37	6.36516e-36	74.0501
TFB2M	-1.07692	4.7974	-6.74277	3.04083e-11	1.51914e-10	14.4038
ST3GAL6	-1.07681	7.69916	-12.0693	7.48054e-31	1.66688e-29	58.9946
NAAA	-1.07652	7.36932	-19.8854	2.17365e-71	3.81426e-69	151.81
CYP4V2	-1.07571	9.51945	-10.4561	5.02965e-24	7.2182e-23	43.4136
MCM10	1.07536	4.89626	10.5073	3.12896e-24	4.53685e-23	43.8835
CLYBL	-1.07239	9.03018	-11.3176	1.38296e-27	2.46032e-26	51.5354
CAND2	-1.07191	6.14053	-18.7244	8.35581e-65	1.08429e-62	136.717
ERAL1	1.0719	7.36819	8.69403	2.07599e-17	1.76723e-16	28.3585
RNF165	-1.07167	5.01949	-11.4805	2.78728e-28	5.21711e-27	53.1232
CBX4	1.07158	5.9514	8.75599	1.26111e-17	1.09713e-16	28.8502
UGT2B15	-1.06997	10.7832	-7.11691	2.52137e-12	1.39053e-11	16.8425
TEK	-1.06875	6.53381	-13.9261	1.6859e-39	6.27316e-38	78.763
SLC3A1	-1.0672	6.78281	-8.04906	3.13986e-15	2.22513e-14	23.4135
ACADSB	-1.06711	9.017	-17.3823	2.21807e-57	2.003e-55	119.705
MCM6	1.06686	8.6031	11.2868	1.86882e-27	3.30566e-26	51.237
LSM7	1.06621	8.386	10.8156	1.73806e-25	2.73311e-24	46.7459
FEZ1	-1.06581	6.82365	-17.4798	6.52379e-58	6.0687e-56	120.922
RPS5	1.06223	11.6634	13.1164	1.23901e-35	3.6653e-34	69.9206
FSTL5	1.06218	4.45373	8.68746	2.18833e-17	1.85773e-16	28.3066
ANKRD55	-1.06148	4.9197	-16.0448	3.17668e-50	2.05248e-48	103.313
ANKRD30B	-1.061	4.75841	-5.33013	1.28876e-07	4.25326e-07	6.27275
DTX1	-1.05971	7.59617	-17.9131	2.73213e-60	2.88969e-58	126.371
TMEM71	-1.0558	5.44614	-12.6762	1.36113e-33	3.59291e-32	65.2553
PRSS8	-1.05547	6.33781	-11.2876	1.85273e-27	3.28094e-26	51.2456
MND1	1.05404	4.50582	10.3668	1.14445e-23	1.595e-22	42.5998
ZSWIM5	1.05331	5.94301	15.6239	4.96904e-48	2.81069e-46	98.2878
FAM149A	-1.05302	7.24689	-15.2471	4.32225e-46	2.27021e-44	93.8473
NUCB1	1.0529	8.62497	5.18877	2.70688e-07	8.54274e-07	5.55561
SF3B4	1.05221	8.9892	11.481	2.77167e-28	5.19418e-27	53.1287
IL32	1.05124	9.117	8.53024	7.64797e-17	6.20273e-16	27.0728
ATG10	1.05051	5.45653	7.35343	4.92922e-13	2.90301e-12	18.4436
C1RL	-1.05027	9.25545	-16.2774	1.89217e-51	1.29287e-49	106.118
SGK1	-1.0496	10.0036	-8.76372	1.18483e-17	1.03309e-16	28.9117
ZFP1	-1.04914	7.21113	-18.5884	4.83602e-64	6.07137e-62	134.969
TFPI2	-1.04717	5.14875	-14.9705	1.10326e-44	5.42567e-43	90.6265
ERLIN1	-1.04692	9.66998	-13.95	1.29071e-39	4.87315e-38	79.0284
MAP2K1	-1.04666	9.15602	-16.3772	5.60979e-52	3.93756e-50	107.328
XK	1.04576	5.10122	10.1127	1.1568e-22	1.49608e-21	40.3105
SOX9	1.04301	7.45497	8.96215	2.35339e-18	2.17091e-17	30.5065
HOOK1	-1.0428	8.18791	-12.2416	1.27336e-31	2.94359e-30	60.7513
BMPER	-1.04257	4.46479	-13.9319	1.57973e-39	5.89232e-38	78.8276
RPLP2	-1.04111	8.12116	-4.99124	7.41582e-07	2.19546e-06	4.58371
IL18RAP	-1.04076	6.29817	-12.0809	6.64189e-31	1.48214e-29	59.1126
KANK4	-1.03775	5.94766	-10.3343	1.54306e-23	2.1275e-22	42.304
PFKFB1	-1.0373	8.00486	-14.2156	6.47902e-41	2.68228e-39	82.0011
CNGA1	-1.0366	7.30681	-11.8816	5.04792e-30	1.04913e-28	57.1008
GCKR	-1.03551	8.71092	-17.4081	1.60467e-57	1.47496e-55	120.027
GABARAPL1	-1.0352	8.26603	-10.6455	8.62735e-25	1.29974e-23	45.1592
TSPYL5	-1.03489	5.77584	-14.1135	2.05303e-40	8.2132e-39	80.8551
GMNN	1.03484	8.92543	11.3885	6.89962e-28	1.2579e-26	52.2246
AGL	-1.0347	9.38621	-11.7594	1.72982e-29	3.47358e-28	55.8793
CCT2	1.03404	8.04636	11.1491	7.12503e-27	1.2144e-25	49.9107
POLE2	1.03382	6.58712	12.1524	3.19009e-31	7.20195e-30	59.8401
SLC16A4	-1.03379	5.9225	-13.236	3.39671e-36	1.04278e-34	71.2057
UBE2M	1.03296	7.56263	7.35406	4.90726e-13	2.89118e-12	18.448
FAM133A	1.03287	4.42952	8.18524	1.11684e-15	8.18524e-15	24.4311
SPRY2	-1.0325	8.03948	-14.0891	2.70424e-40	1.07074e-38	80.5813
SLC19A3	-1.03244	6.52704	-10.408	7.83392e-24	1.10275e-22	42.975
FAM20B	1.03243	7.97873	11.7832	1.36133e-29	2.75875e-28	56.1169
SNX27	1.03241	7.93745	11.4212	5.00147e-28	9.21632e-27	52.5436
IL4R	-1.03231	8.79701	-17.553	2.59691e-58	2.46021e-56	121.839
HLF	-1.03167	9.26157	-10.7115	4.64488e-25	7.1016e-24	45.7723
ANGPTL3	-1.03131	11.5368	-9.37269	7.5914e-20	7.82553e-19	33.8974
UGP2	-1.03051	10.5421	-7.75858	2.7149e-14	1.78626e-13	21.2915
HCLS1	-1.03044	8.08357	-12.7229	8.31051e-34	2.20122e-32	65.7451
NTF3	-1.02977	6.18949	-16.4612	2.00881e-52	1.46321e-50	108.349
LMNA	1.02929	8.54753	10.0705	1.69084e-22	2.1704e-21	39.935
FBLN5	-1.02887	7.10962	-13.3344	1.16437e-36	3.64708e-35	72.2689
CARM1	1.02705	7.45337	8.6985	2.00287e-17	1.71064e-16	28.3939
MIF	1.02493	10.9204	9.69738	4.6163e-21	5.257e-20	36.6645
BCKDHB	-1.02433	7.5035	-15.9731	7.55283e-50	4.76044e-48	102.451
SCP2	-1.02425	10.6835	-7.24449	1.05123e-12	5.98564e-12	17.7004
RDH5	-1.02352	6.45102	-9.32397	1.14826e-19	1.16196e-18	33.4886
STEAP3	-1.02303	6.3812	-14.6565	4.20137e-43	1.95414e-41	87.0084
PRKAG2	-1.02261	5.32613	-13.6011	6.24444e-38	2.11927e-36	75.1747
FGL1	-1.02225	12.0687	-7.56984	1.06471e-13	6.68074e-13	19.9484
HGS	1.02177	8.35258	11.8065	1.07738e-29	2.19774e-28	56.3489
MUT	-1.02141	9.80003	-12.8544	2.05763e-34	5.6638e-33	67.1309
CNOT3	1.02135	5.94489	9.84191	1.29668e-21	1.54979e-20	37.92
CDC25C	1.02118	5.06148	13.2286	3.67972e-36	1.12519e-34	71.1262
DEPDC1	1.01927	4.42562	10.0795	1.55878e-22	2.00757e-21	40.0154
KRT19	-1.01804	5.55556	-9.45962	3.61307e-20	3.82406e-19	34.631
PROS1	-1.01686	11.3197	-10.2311	3.95676e-23	5.32696e-22	41.3721
CDCA5	1.01572	6.83535	14.5869	9.36513e-43	4.29128e-41	86.2117
EPB41L3	-1.01533	5.8317	-11.2826	1.94682e-27	3.43576e-26	51.1965
CD46	1.01476	8.27041	9.72359	3.67093e-21	4.20523e-20	36.8911
TP53I3	1.01447	7.38403	14.9444	1.49672e-44	7.31404e-43	90.3233
KIF23	1.01253	4.48312	11.5272	1.75437e-28	3.30781e-27	53.5822
HELLS	1.01227	5.67521	12.5546	4.89683e-33	1.2478e-31	63.9846
FGL2	-1.01215	7.61938	-12.4478	1.498e-32	3.6776e-31	62.8749
PEMT	-1.0115	8.61361	-13.69	2.33678e-38	8.09069e-37	76.1511
TOMM40L	1.011	6.96449	20.0802	1.65577e-72	3.04386e-70	154.373
RFXANK	1.01083	7.39131	15.6731	2.76415e-48	1.60466e-46	98.871
ARMCX3	-1.01056	7.3888	-12.0261	1.1619e-30	2.5522e-29	58.5578
SERPINA10	-1.00817	11.0531	-9.39808	6.11502e-20	6.36308e-19	34.1111
SLC2A9	-1.00736	7.40285	-13.0458	2.6491e-35	7.68936e-34	69.1661
P4HA1	-1.00603	9.4006	-10.855	1.19603e-25	1.90206e-24	47.1162
ANGPTL4	-1.00215	8.25356	-15.2333	5.08067e-46	2.65951e-44	93.6866
RRM1	1.00214	7.52894	7.66134	5.50857e-14	3.52375e-13	20.596
MAD2L1	1.00211	5.01702	9.40419	5.80429e-20	6.0479e-19	34.1626
RGS2	-1.00128	8.89592	-8.76353	1.18665e-17	1.0341e-16	28.9102
ASAP1	1.00126	6.98807	10.2052	5.0052e-23	6.65149e-22	41.1395
PCDH18	-1.00079	6.20011	-14.7843	9.60517e-44	4.60631e-42	88.4753
KLRB1	-1.00024	6.92806	-10.8255	1.58339e-25	2.50263e-24	46.8382
SAT1	-1.00024	12.1536	-9.10631	7.14426e-19	6.80158e-18	31.6833
