## Supplementary material for "Risk modelling of single cell populations revealed the heterogeneity of immune infiltration in hepatocellular carcinoma": Table S13.xlsx

### Sheet: ClueGO Results
ID	Term	Term PValue	Term PValue Corrected with Bonferroni	Group PValue	Group PValue Corrected with Bonferroni	GOGroups	% Associated Genes	Nr. Genes	Associated Genes Found
GO:0000278	mitotic cell cycle	1.78032e-27	1.42426e-25	6.78992e-18	7.46891e-17	Group09	6.94319	77	[ABCB1, AFAP1L2, ANK3, ANLN, ANXA1, AURKA, AURKB, BCAT1, BIRC5, BUB1, BUB1B, CCNA2, CCNB1, CCNB2, CDC20, CDC45, CDC6, CDCA5, CDCA8, CDK1, CDK14, CDKN3, CENPF, CFH, CIT, CLSPN, DEPDC1B, DLGAP5, DSCC1, DTL, ECT2, GEM, GTSE1, H4C3, HMMR, IL10, KCNN4, KIF11, KIF14, KIF15, KIF20A, KIF23, KIF2C, KIF4A, KNL1, LMNA, MCM2, MCM4, MKI67, MYBL2, NCAPG, NCAPH, NEK2, NUSAP1, PBK, PHLDA1, PKMYT1, PLK1, PSRC1, R…
GO:1903047	mitotic cell cycle process	2.89129e-26	2.31304e-24	6.78992e-18	7.46891e-17	Group09	7.32984	70	[ABCB1, ANK3, ANLN, ANXA1, AURKA, AURKB, BCAT1, BIRC5, BUB1, BUB1B, CCNA2, CCNB1, CCNB2, CDC20, CDC45, CDC6, CDCA5, CDCA8, CDK1, CDK14, CDKN3, CENPF, CFH, CIT, CLSPN, DEPDC1B, DLGAP5, DSCC1, DTL, ECT2, GTSE1, H4C3, HMMR, KCNN4, KIF11, KIF14, KIF20A, KIF23, KIF2C, KIF4A, KNL1, LMNA, MCM2, MCM4, MKI67, MYBL2, NCAPG, NCAPH, NEK2, NUSAP1, PHLDA1, PKMYT1, PLK1, PSRC1, RAD51, RRM2, SETMAR, SGO2, SKA1, …
GO:0022402	cell cycle process	5.2131e-21	4.17048e-19	6.78992e-18	7.46891e-17	Group09	5.41667	78	[ABCB1, ANK3, ANLN, ANXA1, ASPM, AURKA, AURKB, BCAT1, BIRC5, BUB1, BUB1B, CCNA2, CCNB1, CCNB2, CDC20, CDC45, CDC6, CDCA5, CDCA8, CDK1, CDK14, CDKN3, CENPF, CFH, CIT, CLSPN, DEPDC1B, DLGAP5, DSCC1, DTL, ECT2, FAM83D, GEM, GTSE1, H4C3, HMMR, KCNN4, KIF11, KIF14, KIF20A, KIF23, KIF2C, KIF4A, KNL1, LMNA, MCM2, MCM4, MKI67, MYBL2, NCAPG, NCAPH, NEK2, NUGGC, NUSAP1, PCLAF, PHLDA1, PKMYT1, PLK1, PSRC1, …
GO:0140014	mitotic nuclear division	1.78053e-20	1.42443e-18	6.78992e-18	7.46891e-17	Group09	10.7735	39	[ANLN, AURKA, AURKB, BUB1, BUB1B, CCNB1, CCNB2, CDC20, CDC6, CDCA5, CDCA8, CDK1, CENPF, DLGAP5, DSCC1, H4C3, KCNN4, KIF11, KIF14, KIF23, KIF2C, KIF4A, LMNA, MKI67, MYBL2, NCAPG, NCAPH, NEK2, NUSAP1, PKMYT1, PLK1, PSRC1, SGO2, SPAG5, TPX2, TRIP13, TTK, UBE2C, ZWINT]
GO:0000070	mitotic sister chromatid segregation	2.98892e-20	2.39114e-18	6.78992e-18	7.46891e-17	Group09	15.2284	30	[AURKB, BUB1, BUB1B, CCNB1, CDC20, CDC6, CDCA5, CDCA8, CDK1, CENPF, DLGAP5, DSCC1, H4C3, KCNN4, KIF14, KIF23, KIF2C, KIF4A, NCAPG, NCAPH, NEK2, NUSAP1, PLK1, PSRC1, SGO2, SPAG5, TRIP13, TTK, UBE2C, ZWINT]
GO:0000819	sister chromatid segregation	5.13115e-19	4.10492e-17	6.78992e-18	7.46891e-17	Group09	13.1915	31	[AURKB, BUB1, BUB1B, CCNB1, CDC20, CDC6, CDCA5, CDCA8, CDK1, CENPF, DLGAP5, DSCC1, H4C3, KCNN4, KIF14, KIF23, KIF2C, KIF4A, NCAPG, NCAPH, NEK2, NUSAP1, PLK1, PSRC1, SGO2, SPAG5, TOP2A, TRIP13, TTK, UBE2C, ZWINT]
GO:0098813	nuclear chromosome segregation	9.27141e-19	7.41713e-17	6.78992e-18	7.46891e-17	Group09	11.0063	35	[AURKB, BUB1, BUB1B, CCNB1, CDC20, CDC6, CDCA5, CDCA8, CDK1, CENPF, DLGAP5, DSCC1, ECT2, FAM83D, GEM, H4C3, KCNN4, KIF14, KIF23, KIF2C, KIF4A, KNL1, NCAPG, NCAPH, NEK2, NUSAP1, PLK1, PSRC1, SGO2, SPAG5, TOP2A, TRIP13, TTK, UBE2C, ZWINT]
GO:0098813	nuclear chromosome segregation	9.27141e-19	7.41713e-17	3.99443e-13	4.39388e-12	Group05	11.0063	35	[AURKB, BUB1, BUB1B, CCNB1, CDC20, CDC6, CDCA5, CDCA8, CDK1, CENPF, DLGAP5, DSCC1, ECT2, FAM83D, GEM, H4C3, KCNN4, KIF14, KIF23, KIF2C, KIF4A, KNL1, NCAPG, NCAPH, NEK2, NUSAP1, PLK1, PSRC1, SGO2, SPAG5, TOP2A, TRIP13, TTK, UBE2C, ZWINT]
GO:0000280	nuclear division	4.04589e-18	3.23671e-16	6.78992e-18	7.46891e-17	Group09	8.28516	43	[ANLN, ASPM, AURKA, AURKB, BUB1, BUB1B, CCNB1, CCNB2, CDC20, CDC6, CDCA5, CDCA8, CDK1, CENPF, DLGAP5, DSCC1, H4C3, KCNN4, KIF11, KIF14, KIF23, KIF2C, KIF4A, LMNA, MKI67, MYBL2, NCAPG, NCAPH, NEK2, NUSAP1, PKMYT1, PLK1, PSRC1, RAD51, RAD51AP1, SGO2, SPAG5, TOP2A, TPX2, TRIP13, TTK, UBE2C, ZWINT]
GO:0048285	organelle fission	2.01614e-17	1.61292e-15	6.78992e-18	7.46891e-17	Group09	7.74648	44	[ANLN, ASPM, AURKA, AURKB, BUB1, BUB1B, CCNB1, CCNB2, CDC20, CDC6, CDCA5, CDCA8, CDK1, CENPF, DLGAP5, DSCC1, H4C3, KCNN4, KIF11, KIF14, KIF23, KIF2C, KIF4A, LMNA, MKI67, MTFR2, MYBL2, NCAPG, NCAPH, NEK2, NUSAP1, PKMYT1, PLK1, PSRC1, RAD51, RAD51AP1, SGO2, SPAG5, TOP2A, TPX2, TRIP13, TTK, UBE2C, ZWINT]
GO:1902850	microtubule cytoskeleton organization involved in mitosis	6.76431e-16	5.41144e-14	6.78992e-18	7.46891e-17	Group09	12.2727	27	[AURKA, AURKB, BIRC5, BUB1, BUB1B, CCNB1, CDC20, CDCA8, CENPF, DLGAP5, KIF11, KIF23, KIF2C, KIF4A, KNL1, MYBL2, NEK2, NUSAP1, PLK1, PSRC1, SGO2, SKA1, SPC25, SPRY1, TPX2, TTK, ZWINT]
GO:0051726	regulation of cell cycle	3.14915e-15	2.51932e-13	6.78992e-18	7.46891e-17	Group09	5.06536	62	[AFAP1L2, ANLN, ANXA1, ASPM, AURKA, AURKB, BIRC5, BUB1, BUB1B, CCNA2, CCNB1, CCNB2, CDC20, CDC45, CDC6, CDCA5, CDK1, CDK14, CDKN3, CENPF, CFH, CIT, CLSPN, DDIAS, DEPDC1B, DIRAS3, DLGAP5, DTL, ECT2, FAM83D, GTSE1, HMMR, ID3, IL10, KCNN4, KIF11, KIF14, KIF20A, KIF23, LILRB1, MAP2K6, MCM2, MKI67, MYBL2, NEK2, NR4A1, NUGGC, PCLAF, PKMYT1, PLK1, PSRC1, RAD51, RAD51AP1, RRM2, SETMAR, SOX4, SPAG5, TPX2,…
GO:0007052	mitotic spindle organization	5.43201e-15	4.3456e-13	6.78992e-18	7.46891e-17	Group09	12.5	25	[AURKA, AURKB, BIRC5, BUB1, BUB1B, CCNB1, CDC20, CDCA8, CENPF, DLGAP5, KIF11, KIF23, KIF2C, KIF4A, KNL1, MYBL2, NEK2, PLK1, PSRC1, SGO2, SKA1, SPC25, TPX2, TTK, ZWINT]
GO:0044772	mitotic cell cycle phase transition	4.29869e-14	3.43896e-12	6.78992e-18	7.46891e-17	Group09	6.83761	40	[ABCB1, ANLN, ANXA1, AURKA, AURKB, BCAT1, BUB1, BUB1B, CCNA2, CCNB1, CCNB2, CDC20, CDC45, CDC6, CDCA5, CDK1, CDK14, CDKN3, CENPF, CFH, CLSPN, DEPDC1B, DLGAP5, DTL, GTSE1, HMMR, KCNN4, KIF14, NEK2, PHLDA1, PKMYT1, PLK1, RRM2, SOX4, TPX2, TRIP13, TTK, TYMS, UBE2C, ZWINT]
GO:0007051	spindle organization	4.96068e-14	3.96854e-12	6.78992e-18	7.46891e-17	Group09	9.89399	28	[ASPM, AURKA, AURKB, BIRC5, BUB1, BUB1B, CCNB1, CCNB2, CDC20, CDCA8, CENPF, DLGAP5, KIF11, KIF23, KIF2C, KIF4A, KNL1, MYBL2, NEK2, PLK1, PSRC1, SGO2, SKA1, SPAG5, SPC25, TPX2, TTK, ZWINT]
GO:0044770	cell cycle phase transition	3.21814e-13	2.57452e-11	6.78992e-18	7.46891e-17	Group09	6.15836	42	[ABCB1, ANLN, ANXA1, AURKA, AURKB, BCAT1, BUB1, BUB1B, CCNA2, CCNB1, CCNB2, CDC20, CDC45, CDC6, CDCA5, CDK1, CDK14, CDKN3, CENPF, CFH, CLSPN, DEPDC1B, DLGAP5, DTL, FAM83D, GTSE1, HMMR, KCNN4, KIF14, NEK2, PHLDA1, PKMYT1, PLK1, RRM2, SETMAR, SOX4, TPX2, TRIP13, TTK, TYMS, UBE2C, ZWINT]
GO:0010564	regulation of cell cycle process	2.87414e-12	2.29931e-10	6.78992e-18	7.46891e-17	Group09	5.45455	45	[ANLN, ANXA1, AURKA, AURKB, BUB1, BUB1B, CCNB1, CDC20, CDC45, CDC6, CDCA5, CDK1, CENPF, CFH, CIT, CLSPN, DEPDC1B, DLGAP5, DTL, ECT2, FAM83D, GTSE1, HMMR, KCNN4, KIF11, KIF14, KIF20A, KIF23, MKI67, NEK2, NUGGC, PKMYT1, PLK1, PSRC1, RAD51, RAD51AP1, RRM2, SETMAR, SOX4, SPAG5, TPX2, TRIP13, TTK, UBE2C, ZWINT]
GO:0007093	mitotic cell cycle checkpoint signaling	1.65012e-11	1.3201e-09	6.78992e-18	7.46891e-17	Group09	11.4286	20	[AURKA, AURKB, BUB1, BUB1B, CCNB1, CDC20, CDC6, CDK1, CENPF, CLSPN, DEPDC1B, DTL, GTSE1, KCNN4, PLK1, SETMAR, SOX4, TRIP13, TTK, ZWINT]
GO:0000226	microtubule cytoskeleton organization	2.37536e-11	1.90029e-09	6.78992e-18	7.46891e-17	Group09	5.60224	40	[ASPM, AURKA, AURKB, BIRC5, BUB1, BUB1B, CCNB1, CCNB2, CDC20, CDCA8, CDK1, CENPF, DLGAP5, GAS8, KIF11, KIF14, KIF19, KIF20A, KIF23, KIF2C, KIF4A, KNL1, LMNA, MYBL2, NEK2, NUSAP1, PCLAF, PLK1, PSRC1, SGO2, SKA1, SKA3, SPAG5, SPC25, SPRY1, STMN1, TPX2, TTK, XRCC2, ZWINT]
GO:0000075	cell cycle checkpoint signaling	1.71021e-10	1.36816e-08	6.78992e-18	7.46891e-17	Group09	9.50226	21	[AURKA, AURKB, BUB1, BUB1B, CCNB1, CDC20, CDC45, CDC6, CDK1, CENPF, CLSPN, DEPDC1B, DTL, GTSE1, KCNN4, PLK1, SETMAR, SOX4, TRIP13, TTK, ZWINT]
GO:0050865	regulation of cell activation	1.8733e-10	1.49864e-08	3.96502e-13	4.36152e-12	Group10	5.43634	38	[ANXA1, CCL3, CCL5, CCR7, CD177, CD200, CD27, CD300A, CD38, CD40, CD40LG, CLEC7A, CLNK, CTLA4, EBI3, FGG, FGR, FOXP3, HAVCR2, HMOX1, IL10, IL2RA, LEF1, LILRB1, NLRP3, PDCD1, SDC4, SERPINE2, SLAMF8, SOX4, TIGIT, TMIGD2, TNFRSF13B, TNFRSF18, TNFRSF4, TNFSF4, VCAM1, ZNF683]
GO:0050865	regulation of cell activation	1.8733e-10	1.49864e-08	4.52878e-11	4.98166e-10	Group08	5.43634	38	[ANXA1, CCL3, CCL5, CCR7, CD177, CD200, CD27, CD300A, CD38, CD40, CD40LG, CLEC7A, CLNK, CTLA4, EBI3, FGG, FGR, FOXP3, HAVCR2, HMOX1, IL10, IL2RA, LEF1, LILRB1, NLRP3, PDCD1, SDC4, SERPINE2, SLAMF8, SOX4, TIGIT, TMIGD2, TNFRSF13B, TNFRSF18, TNFRSF4, TNFSF4, VCAM1, ZNF683]
GO:0007346	regulation of mitotic cell cycle	2.1719e-10	1.73752e-08	6.78992e-18	7.46891e-17	Group09	5.76606	35	[AFAP1L2, ANLN, ANXA1, AURKA, AURKB, BIRC5, BUB1, BUB1B, CCNB1, CDC20, CDC6, CDCA5, CDK1, CENPF, CFH, CLSPN, DEPDC1B, DLGAP5, DTL, GTSE1, HMMR, IL10, KCNN4, KIF14, MKI67, NEK2, PKMYT1, PLK1, SETMAR, SOX4, TPX2, TRIP13, TTK, UBE2C, ZWINT]
GO:0045785	positive regulation of cell adhesion	2.5394e-10	2.03152e-08	3.96502e-13	4.36152e-12	Group10	6.52174	30	[ADGRG1, ANK3, ANXA1, CCL5, CCNA2, CCR7, CD27, CD40LG, CSF1, CTLA4, CXCL13, EBI3, EPHA4, FGG, FOXP3, HAVCR2, IL10, IL2RA, ITGA2, LEF1, LILRB1, NLRP3, PDCD1, PLAUR, SDC4, SOX4, TMIGD2, TNFRSF18, TNFSF4, VCAM1]
GO:0006954	inflammatory response	2.8217e-10	2.25736e-08	2.8217e-10	3.10387e-09	Group01	4.67955	46	[ADRB2, AFAP1L2, ANXA1, AOAH, CCL22, CCL3, CCL5, CCR1, CCR3, CCR7, CD200, CD200R1, CD40, CD40LG, CLEC7A, CSF1, CXCL13, CXCR6, F2R, FCGR3A, FGR, FOS, FOXP3, HAVCR2, HMOX1, IGFBP4, IL10, IL1R2, IL2RA, ITGA2, KLRG1, LYZ, MS4A1, NLRP3, PBK, PROK2, PTGDR, PTGIR, SLAMF8, SMAD1, SPP1, TARP, TNFRSF4, TNFSF4, TSPAN2, VCAM1]
GO:0002694	regulation of leukocyte activation	3.55146e-10	2.84117e-08	3.96502e-13	4.36152e-12	Group10	5.53846	36	[ANXA1, CCL3, CCL5, CCR7, CD177, CD200, CD27, CD300A, CD38, CD40, CD40LG, CLEC7A, CLNK, CTLA4, EBI3, FGR, FOXP3, HAVCR2, HMOX1, IL10, IL2RA, LEF1, LILRB1, NLRP3, PDCD1, SDC4, SLAMF8, SOX4, TIGIT, TMIGD2, TNFRSF13B, TNFRSF18, TNFRSF4, TNFSF4, VCAM1, ZNF683]
GO:0002694	regulation of leukocyte activation	3.55146e-10	2.84117e-08	4.52878e-11	4.98166e-10	Group08	5.53846	36	[ANXA1, CCL3, CCL5, CCR7, CD177, CD200, CD27, CD300A, CD38, CD40, CD40LG, CLEC7A, CLNK, CTLA4, EBI3, FGR, FOXP3, HAVCR2, HMOX1, IL10, IL2RA, LEF1, LILRB1, NLRP3, PDCD1, SDC4, SLAMF8, SOX4, TIGIT, TMIGD2, TNFRSF13B, TNFRSF18, TNFRSF4, TNFSF4, VCAM1, ZNF683]
GO:1901990	regulation of mitotic cell cycle phase transition	4.96319e-10	3.97055e-08	6.78992e-18	7.46891e-17	Group09	6.53153	29	[ANLN, ANXA1, AURKA, AURKB, BUB1, BUB1B, CCNB1, CDC20, CDC6, CDCA5, CDK1, CENPF, CFH, CLSPN, DEPDC1B, DLGAP5, DTL, GTSE1, HMMR, KCNN4, KIF14, NEK2, PLK1, SOX4, TPX2, TRIP13, TTK, UBE2C, ZWINT]
GO:1901987	regulation of cell cycle phase transition	6.63749e-10	5.31e-08	6.78992e-18	7.46891e-17	Group09	5.93692	32	[ANLN, ANXA1, AURKA, AURKB, BUB1, BUB1B, CCNB1, CDC20, CDC45, CDC6, CDCA5, CDK1, CENPF, CFH, CLSPN, DEPDC1B, DLGAP5, DTL, FAM83D, GTSE1, HMMR, KCNN4, KIF14, NEK2, PLK1, SETMAR, SOX4, TPX2, TRIP13, TTK, UBE2C, ZWINT]
GO:0008284	positive regulation of cell population proliferation	8.25346e-10	6.60277e-08	3.96502e-13	4.36152e-12	Group10	4.59184	45	[ADGRG1, ANXA1, ASPM, BIRC5, CCL5, CCNA2, CCNB1, CCR3, CD248, CD38, CD40, CD40LG, CDC20, CDC6, CDCA7L, CDK1, CLEC7A, CSF1, CX3CR1, EBI3, F2R, FOXP3, HAVCR2, HMOX1, IL10, IL12RB2, IL2RA, ITGA2, KIF14, LEF1, MATK, NELL2, NLRP3, NR4A1, PLAC8, PROK2, RTKN2, S100B, S1PR1, SOX4, TMIGD2, TNFRSF4, TNFSF4, TTK, VCAM1]
GO:0022409	positive regulation of cell-cell adhesion	1.41785e-09	1.13428e-07	3.96502e-13	4.36152e-12	Group10	7.71812	23	[ANK3, ANXA1, CCL5, CCR7, CD27, CD40LG, CTLA4, CXCL13, EBI3, FGG, FOXP3, HAVCR2, IL10, IL2RA, LEF1, LILRB1, NLRP3, PDCD1, PLAUR, SOX4, TMIGD2, TNFSF4, VCAM1]
GO:0007159	leukocyte cell-cell adhesion	1.45904e-09	1.16724e-07	3.96502e-13	4.36152e-12	Group10	6.86016	26	[ADTRP, ANXA1, CCL5, CCR7, CD177, CD27, CD300A, CD40LG, CTLA4, CX3CR1, EBI3, FOXP3, HAVCR2, IL10, IL2RA, LEF1, LILRB1, NLRP3, PDCD1, SDC4, SELL, SOX4, TIGIT, TMIGD2, TNFSF4, VCAM1]
GO:0007159	leukocyte cell-cell adhesion	1.45904e-09	1.16724e-07	4.52878e-11	4.98166e-10	Group08	6.86016	26	[ADTRP, ANXA1, CCL5, CCR7, CD177, CD27, CD300A, CD40LG, CTLA4, CX3CR1, EBI3, FOXP3, HAVCR2, IL10, IL2RA, LEF1, LILRB1, NLRP3, PDCD1, SDC4, SELL, SOX4, TIGIT, TMIGD2, TNFSF4, VCAM1]
GO:0051249	regulation of lymphocyte activation	1.56197e-09	1.24957e-07	3.96502e-13	4.36152e-12	Group10	5.73477	32	[ANXA1, CCL5, CCR7, CD27, CD300A, CD38, CD40, CD40LG, CLEC7A, CLNK, CTLA4, EBI3, FGR, FOXP3, HAVCR2, IL10, IL2RA, LEF1, LILRB1, NLRP3, PDCD1, SDC4, SLAMF8, SOX4, TIGIT, TMIGD2, TNFRSF13B, TNFRSF18, TNFRSF4, TNFSF4, VCAM1, ZNF683]
GO:0051249	regulation of lymphocyte activation	1.56197e-09	1.24957e-07	4.52878e-11	4.98166e-10	Group08	5.73477	32	[ANXA1, CCL5, CCR7, CD27, CD300A, CD38, CD40, CD40LG, CLEC7A, CLNK, CTLA4, EBI3, FGR, FOXP3, HAVCR2, IL10, IL2RA, LEF1, LILRB1, NLRP3, PDCD1, SDC4, SLAMF8, SOX4, TIGIT, TMIGD2, TNFRSF13B, TNFRSF18, TNFRSF4, TNFSF4, VCAM1, ZNF683]
GO:0046649	lymphocyte activation	2.11819e-09	1.69455e-07	3.96502e-13	4.36152e-12	Group10	4.81348	40	[ANXA1, CCL5, CCR7, CD244, CD27, CD300A, CD38, CD40, CD40LG, CD79A, CHD7, CLEC7A, CLNK, CTLA4, EBI3, EOMES, EXO1, FGR, FOXP3, HAVCR2, IL10, IL2RA, LEF1, LILRB1, MS4A1, NLRP3, PDCD1, SDC4, SLAMF7, SLAMF8, SOX4, TARP, TIGIT, TMIGD2, TNFRSF13B, TNFRSF18, TNFRSF4, TNFSF4, VCAM1, ZNF683]
GO:0046649	lymphocyte activation	2.11819e-09	1.69455e-07	4.52878e-11	4.98166e-10	Group08	4.81348	40	[ANXA1, CCL5, CCR7, CD244, CD27, CD300A, CD38, CD40, CD40LG, CD79A, CHD7, CLEC7A, CLNK, CTLA4, EBI3, EOMES, EXO1, FGR, FOXP3, HAVCR2, IL10, IL2RA, LEF1, LILRB1, MS4A1, NLRP3, PDCD1, SDC4, SLAMF7, SLAMF8, SOX4, TARP, TIGIT, TMIGD2, TNFRSF13B, TNFRSF18, TNFRSF4, TNFSF4, VCAM1, ZNF683]
GO:0032943	mononuclear cell proliferation	2.68034e-09	2.14427e-07	3.96502e-13	4.36152e-12	Group10	7.46753	23	[ANXA1, CCL5, CD300A, CD38, CD40, CD40LG, CD79A, CSF1, CTLA4, EBI3, FOXP3, HAVCR2, IL10, IL2RA, LEF1, LILRB1, MS4A1, SDC4, TMIGD2, TNFRSF13B, TNFRSF4, TNFSF4, VCAM1]
GO:0002684	positive regulation of immune system process	3.72741e-09	2.98193e-07	3.96502e-13	4.36152e-12	Group10	4.21324	49	[ANXA1, CCL3, CCL5, CCR1, CCR7, CD177, CD244, CD27, CD300A, CD38, CD40, CD40LG, CD79A, CFH, CLEC7A, CLNK, CSF1, CTLA4, CX3CR1, CXCL13, EBI3, FCGR3A, FGR, FOS, FOXP3, GCSAM, HAVCR2, HLA-DQA1, HMOX1, IL10, IL2RA, ITGA2, KCNN4, KLRD1, LEF1, LILRB1, MS4A1, MYO1E, NLRP3, PDCD1, SOX4, TARP, TMIGD2, TNFRSF18, TNFRSF4, TNFSF4, TRAT1, TRIB1, VCAM1]
GO:0002684	positive regulation of immune system process	3.72741e-09	2.98193e-07	4.52878e-11	4.98166e-10	Group08	4.21324	49	[ANXA1, CCL3, CCL5, CCR1, CCR7, CD177, CD244, CD27, CD300A, CD38, CD40, CD40LG, CD79A, CFH, CLEC7A, CLNK, CSF1, CTLA4, CX3CR1, CXCL13, EBI3, FCGR3A, FGR, FOS, FOXP3, GCSAM, HAVCR2, HLA-DQA1, HMOX1, IL10, IL2RA, ITGA2, KCNN4, KLRD1, LEF1, LILRB1, MS4A1, MYO1E, NLRP3, PDCD1, SOX4, TARP, TMIGD2, TNFRSF18, TNFRSF4, TNFSF4, TRAT1, TRIB1, VCAM1]
GO:0022407	regulation of cell-cell adhesion	4.79829e-09	3.83863e-07	3.96502e-13	4.36152e-12	Group10	6.08696	28	[ADTRP, ANK3, ANXA1, CCL5, CCR7, CD27, CD300A, CD40LG, CTLA4, CXCL13, EBI3, FGG, FOXP3, HAVCR2, IL10, IL2RA, LEF1, LILRB1, NLRP3, PDCD1, PLAUR, SDC4, SERPINE2, SOX4, TIGIT, TMIGD2, TNFSF4, VCAM1]
GO:0032944	regulation of mononuclear cell proliferation	5.39408e-09	4.31526e-07	3.96502e-13	4.36152e-12	Group10	8.26446	20	[ANXA1, CCL5, CD300A, CD38, CD40, CD40LG, CSF1, CTLA4, EBI3, FOXP3, HAVCR2, IL10, IL2RA, LILRB1, SDC4, TMIGD2, TNFRSF13B, TNFRSF4, TNFSF4, VCAM1]
GO:0044839	cell cycle G2/M phase transition	5.42954e-09	4.34363e-07	6.78992e-18	7.46891e-17	Group09	7.50853	22	[ABCB1, AURKA, AURKB, CCNA2, CCNB1, CCNB2, CDC6, CDK1, CDK14, CENPF, CFH, CLSPN, DEPDC1B, DTL, GTSE1, HMMR, KIF14, NEK2, PHLDA1, PKMYT1, PLK1, TPX2]
GO:0050863	regulation of T cell activation	8.99373e-09	7.19499e-07	3.96502e-13	4.36152e-12	Group10	6.74157	24	[ANXA1, CCL5, CCR7, CD27, CD300A, CD40LG, CTLA4, EBI3, FOXP3, HAVCR2, IL10, IL2RA, LEF1, LILRB1, NLRP3, PDCD1, SDC4, SOX4, TIGIT, TMIGD2, TNFRSF18, TNFSF4, VCAM1, ZNF683]
GO:0046651	lymphocyte proliferation	1.00349e-08	8.02795e-07	3.96502e-13	4.36152e-12	Group10	7.26073	22	[ANXA1, CCL5, CD300A, CD38, CD40, CD40LG, CD79A, CTLA4, EBI3, FOXP3, HAVCR2, IL10, IL2RA, LEF1, LILRB1, MS4A1, SDC4, TMIGD2, TNFRSF13B, TNFRSF4, TNFSF4, VCAM1]
GO:0002521	leukocyte differentiation	1.26996e-08	1.01597e-06	3.96502e-13	4.36152e-12	Group10	5.38194	31	[ANXA1, CCL3, CCR1, CCR7, CD109, CD27, CD40LG, CD79A, CHD7, CSF1, CTLA4, EOMES, FOS, FOXP3, GAB3, IL10, IL2RA, LEF1, LILRB1, MS4A1, NLRP3, SLAMF8, SOX4, TARP, TF, TNFRSF18, TNFSF4, TRIB1, TSPAN2, VCAM1, ZNF683]
GO:0000086	G2/M transition of mitotic cell cycle	1.32526e-08	1.06021e-06	6.78992e-18	7.46891e-17	Group09	7.47331	21	[ABCB1, AURKA, AURKB, CCNA2, CCNB1, CCNB2, CDC6, CDK1, CDK14, CENPF, CFH, CLSPN, DEPDC1B, DTL, HMMR, KIF14, NEK2, PHLDA1, PKMYT1, PLK1, TPX2]
GO:0070661	leukocyte proliferation	1.47417e-08	1.17934e-06	3.96502e-13	4.36152e-12	Group10	6.82493	23	[ANXA1, CCL5, CD300A, CD38, CD40, CD40LG, CD79A, CSF1, CTLA4, EBI3, FOXP3, HAVCR2, IL10, IL2RA, LEF1, LILRB1, MS4A1, SDC4, TMIGD2, TNFRSF13B, TNFRSF4, TNFSF4, VCAM1]
GO:0042110	T cell activation	1.77275e-08	1.4182e-06	3.96502e-13	4.36152e-12	Group10	5.57692	29	[ANXA1, CCL5, CCR7, CD27, CD300A, CD40LG, CHD7, CLEC7A, CTLA4, EBI3, EOMES, FOXP3, HAVCR2, IL10, IL2RA, LEF1, LILRB1, NLRP3, PDCD1, SDC4, SOX4, TARP, TIGIT, TMIGD2, TNFRSF18, TNFRSF4, TNFSF4, VCAM1, ZNF683]
GO:1901991	negative regulation of mitotic cell cycle phase transition	1.82623e-08	1.46099e-06	6.78992e-18	7.46891e-17	Group09	7.69231	20	[AURKA, AURKB, BUB1, BUB1B, CCNB1, CDC20, CDC6, CDK1, CENPF, CFH, CLSPN, DEPDC1B, DTL, GTSE1, KCNN4, PLK1, SOX4, TRIP13, TTK, ZWINT]
GO:0070663	regulation of leukocyte proliferation	1.82623e-08	1.46099e-06	3.96502e-13	4.36152e-12	Group10	7.69231	20	[ANXA1, CCL5, CD300A, CD38, CD40, CD40LG, CSF1, CTLA4, EBI3, FOXP3, HAVCR2, IL10, IL2RA, LILRB1, SDC4, TMIGD2, TNFRSF13B, TNFRSF4, TNFSF4, VCAM1]
GO:1903037	regulation of leukocyte cell-cell adhesion	2.04803e-08	1.63842e-06	3.96502e-13	4.36152e-12	Group10	6.70554	23	[ADTRP, ANXA1, CCL5, CCR7, CD27, CD300A, CD40LG, CTLA4, EBI3, FOXP3, HAVCR2, IL10, IL2RA, LEF1, LILRB1, NLRP3, PDCD1, SDC4, SOX4, TIGIT, TMIGD2, TNFSF4, VCAM1]
GO:1903037	regulation of leukocyte cell-cell adhesion	2.04803e-08	1.63842e-06	4.52878e-11	4.98166e-10	Group08	6.70554	23	[ADTRP, ANXA1, CCL5, CCR7, CD27, CD300A, CD40LG, CTLA4, EBI3, FOXP3, HAVCR2, IL10, IL2RA, LEF1, LILRB1, NLRP3, PDCD1, SDC4, SOX4, TIGIT, TMIGD2, TNFSF4, VCAM1]
GO:0045930	negative regulation of mitotic cell cycle	2.14617e-08	1.71694e-06	6.78992e-18	7.46891e-17	Group09	6.96203	22	[AURKA, AURKB, BUB1, BUB1B, CCNB1, CDC20, CDC6, CDK1, CENPF, CFH, CLSPN, DEPDC1B, DTL, GTSE1, IL10, KCNN4, PLK1, SETMAR, SOX4, TRIP13, TTK, ZWINT]
GO:0033044	regulation of chromosome organization	2.27155e-08	1.81724e-06	6.78992e-18	7.46891e-17	Group09	6.94006	22	[AURKB, BUB1, BUB1B, CCNB1, CDC20, CDC6, CDCA5, CENPF, DLGAP5, FOXP3, H4C3, KCNN4, LMNA, MCM2, NEK2, PLK1, SETMAR, TOP2A, TRIP13, TTK, UBE2C, ZWINT]
GO:0030155	regulation of cell adhesion	2.43401e-08	1.94721e-06	3.96502e-13	4.36152e-12	Group10	4.71822	36	[ADGRG1, ADTRP, ANK3, ANXA1, CCL5, CCNA2, CCR7, CD27, CD300A, CD40LG, CSF1, CTLA4, CXCL13, EBI3, EPHA4, FGG, FOXP3, HAVCR2, IL10, IL2RA, ITGA2, LEF1, LILRB1, NLRP3, PDCD1, PLAUR, S1PR1, SDC4, SERPINE2, SOX4, TIGIT, TMIGD2, TNFRSF18, TNFSF4, VCAM1, VCL]
GO:0045786	negative regulation of cell cycle	2.90032e-08	2.32026e-06	6.78992e-18	7.46891e-17	Group09	5.6	28	[AURKA, AURKB, BUB1, BUB1B, CCNB1, CDC20, CDC45, CDC6, CDK1, CENPF, CFH, CLSPN, DEPDC1B, DTL, GTSE1, IL10, KCNN4, LILRB1, NEK2, NR4A1, PLK1, RAD51, RRM2, SETMAR, SOX4, TRIP13, TTK, ZWINT]
GO:0010948	negative regulation of cell cycle process	3.70634e-08	2.96508e-06	6.78992e-18	7.46891e-17	Group09	6.05327	25	[AURKA, AURKB, BUB1, BUB1B, CCNB1, CDC20, CDC45, CDC6, CDK1, CENPF, CFH, CLSPN, DEPDC1B, DTL, GTSE1, KCNN4, NEK2, PLK1, RAD51, RRM2, SETMAR, SOX4, TRIP13, TTK, ZWINT]
GO:0002696	positive regulation of leukocyte activation	3.99181e-08	3.19345e-06	3.96502e-13	4.36152e-12	Group10	5.8427	26	[ANXA1, CCL3, CCL5, CCR7, CD177, CD27, CD38, CD40, CD40LG, CLEC7A, CTLA4, EBI3, FGR, FOXP3, HAVCR2, IL10, IL2RA, LEF1, LILRB1, NLRP3, PDCD1, SOX4, TMIGD2, TNFRSF4, TNFSF4, VCAM1]
GO:1901988	negative regulation of cell cycle phase transition	5.46309e-08	4.37048e-06	6.78992e-18	7.46891e-17	Group09	6.60661	22	[AURKA, AURKB, BUB1, BUB1B, CCNB1, CDC20, CDC45, CDC6, CDK1, CENPF, CFH, CLSPN, DEPDC1B, DTL, GTSE1, KCNN4, PLK1, SETMAR, SOX4, TRIP13, TTK, ZWINT]
GO:0050867	positive regulation of cell activation	6.78342e-08	5.42674e-06	3.96502e-13	4.36152e-12	Group10	5.68928	26	[ANXA1, CCL3, CCL5, CCR7, CD177, CD27, CD38, CD40, CD40LG, CLEC7A, CTLA4, EBI3, FGR, FOXP3, HAVCR2, IL10, IL2RA, LEF1, LILRB1, NLRP3, PDCD1, SOX4, TMIGD2, TNFRSF4, TNFSF4, VCAM1]
GO:0002683	negative regulation of immune system process	1.04353e-07	8.34827e-06	3.96502e-13	4.36152e-12	Group10	4.90506	31	[ADRB2, ADTRP, ANXA1, CCL3, CD200, CD200R1, CD300A, CLNK, CTLA4, CX3CR1, FCGR3A, FGR, FOXP3, GCSAM, HAVCR2, HMOX1, IL10, IL2RA, KLRD1, LILRB1, NLRP3, PDCD1, PTGDR, PTGIR, SDC4, SLAMF8, TARP, TIGIT, TNFRSF13B, TNFSF4, TRIB1]
GO:0002683	negative regulation of immune system process	1.04353e-07	8.34827e-06	4.52878e-11	4.98166e-10	Group08	4.90506	31	[ADRB2, ADTRP, ANXA1, CCL3, CD200, CD200R1, CD300A, CLNK, CTLA4, CX3CR1, FCGR3A, FGR, FOXP3, GCSAM, HAVCR2, HMOX1, IL10, IL2RA, KLRD1, LILRB1, NLRP3, PDCD1, PTGDR, PTGIR, SDC4, SLAMF8, TARP, TIGIT, TNFRSF13B, TNFSF4, TRIB1]
GO:0032496	response to lipopolysaccharide	2.12927e-07	1.70342e-05	3.96502e-13	4.36152e-12	Group10	6.11111	22	[CCL3, CCL5, CCR7, CD40, CSF2RB, CX3CR1, CXCL13, F2R, FOS, FOXP3, HAVCR2, IL10, IL12RB2, LILRB1, MAOB, NLRP3, NR4A1, NUGGC, PTGIR, TNFSF4, TRIB1, VCAM1]
GO:0032496	response to lipopolysaccharide	2.12927e-07	1.70342e-05	1.54271e-07	1.69698e-06	Group06	6.11111	22	[CCL3, CCL5, CCR7, CD40, CSF2RB, CX3CR1, CXCL13, F2R, FOS, FOXP3, HAVCR2, IL10, IL12RB2, LILRB1, MAOB, NLRP3, NR4A1, NUGGC, PTGIR, TNFSF4, TRIB1, VCAM1]
GO:0051251	positive regulation of lymphocyte activation	3.02837e-07	2.42269e-05	3.96502e-13	4.36152e-12	Group10	5.77889	23	[ANXA1, CCL5, CCR7, CD27, CD38, CD40, CD40LG, CLEC7A, CTLA4, EBI3, FOXP3, HAVCR2, IL10, IL2RA, LEF1, LILRB1, NLRP3, PDCD1, SOX4, TMIGD2, TNFRSF4, TNFSF4, VCAM1]
GO:0002237	response to molecule of bacterial origin	5.11836e-07	4.09469e-05	3.96502e-13	4.36152e-12	Group10	5.80475	22	[CCL3, CCL5, CCR7, CD40, CSF2RB, CX3CR1, CXCL13, F2R, FOS, FOXP3, HAVCR2, IL10, IL12RB2, LILRB1, MAOB, NLRP3, NR4A1, NUGGC, PTGIR, TNFSF4, TRIB1, VCAM1]
GO:0002237	response to molecule of bacterial origin	5.11836e-07	4.09469e-05	1.54271e-07	1.69698e-06	Group06	5.80475	22	[CCL3, CCL5, CCR7, CD40, CSF2RB, CX3CR1, CXCL13, F2R, FOS, FOXP3, HAVCR2, IL10, IL12RB2, LILRB1, MAOB, NLRP3, NR4A1, NUGGC, PTGIR, TNFSF4, TRIB1, VCAM1]
GO:0043066	negative regulation of apoptotic process	6.28329e-07	5.02663e-05	6.28329e-07	6.91162e-06	Group02	4.02969	38	[ALB, ANXA1, AURKA, AURKB, BEX3, BIRC5, CCL5, CCNA2, CCR7, CD27, CD38, CD40LG, CDK1, CX3CR1, DDIAS, F2R, FANK1, FGG, HMOX1, IFIT3, IL10, ITGA5, KIF14, LEF1, LILRB1, LMNA, NLRP3, NR4A1, NR4A2, NUAK2, NUGGC, PLAC8, PLAUR, PLK1, PROK2, RTKN2, TNFRSF18, XRCC2]
GO:0050900	leukocyte migration	7.14001e-07	5.712e-05	8.79522e-08	9.67474e-07	Group07	4.90909	27	[ADTRP, ANXA1, CCL22, CCL3, CCL5, CCR1, CCR7, CD177, CD200, CD200R1, CD244, CD300A, CSF1, CX3CR1, CXCL13, GCSAM, HMOX1, IL10, ITGA2, ITGA5, NLRP3, S1PR1, SDC4, SELL, SLAMF8, TNFRSF18, VCAM1]
GO:0006260	DNA replication	9.87523e-07	7.90018e-05	9.87523e-07	1.08628e-05	Group00	5.78512	21	[CCNA2, CDC45, CDC6, CDK1, CLSPN, DSCC1, DTL, EXO1, FAM111B, GINS2, ID3, MCM10, MCM2, MCM4, NUGGC, ORC6, PCLAF, POLQ, RAD51, RRM2, SETMAR]
GO:0045859	regulation of protein kinase activity	1.41279e-06	0.000113023	1.47634e-07	1.62398e-06	Group03	4.10798	35	[ADRB2, AFAP1L2, CCL5, CCNA2, CCNB1, CCNB2, CCR7, CD300A, CD40, CD40LG, CDC6, CDKN3, CIT, CLSPN, CSF1, DIRAS3, DUSP16, DUSP4, ECT2, EPHA4, F2R, FGR, KIF14, MAP2K6, MCM2, PBK, PKMYT1, PLK1, PROK2, PSRC1, SDC4, SPRY1, TF, TPX2, TRIB1]
GO:0051656	establishment of organelle localization	1.47374e-06	0.000117899	3.99443e-13	4.39388e-12	Group05	5.11727	24	[AURKB, CCNB1, CD300A, CDCA5, CDCA8, CENPF, CLNK, DLGAP5, F5, FAM83D, FGR, GEM, HMOX1, KIF14, KIF2C, MYO1E, MYO5B, MYO7A, NUSAP1, PLK1, PSRC1, PTGDR, SPAG5, SPRY1]
GO:0002366	leukocyte activation involved in immune response	1.55979e-06	0.000124783	3.96502e-13	4.36152e-12	Group10	4.17193	33	[ANXA1, ATP8B4, CCL3, CD177, CD244, CD300A, CD40, CD40LG, CLEC7A, CLNK, CX3CR1, EOMES, EXO1, FGR, FOXP3, HAVCR2, HMOX1, IL10, LEF1, LILRB1, LYZ, METTL7A, NLRP3, PLAC8, PLAUR, PTGDR, SELL, SERPINB6, SLC27A2, STOM, TNFSF4, VCL, ZNF683]
GO:0009617	response to bacterium	1.60322e-06	0.000128258	1.54271e-07	1.69698e-06	Group06	4.16667	33	[CCL3, CCL5, CCR7, CD40, CHD7, CSF2RB, CX3CR1, CXCL13, F2R, FGR, FOS, FOXP3, GNLY, GZMA, HAVCR2, IL10, IL12RB2, LALBA, LILRB1, LYZ, MAOB, MS4A1, NLRP3, NR4A1, NUGGC, PLAC8, PTGIR, RGS1, SLAMF8, TF, TNFSF4, TRIB1, VCAM1]
GO:0010639	negative regulation of organelle organization	1.80812e-06	0.00014465	6.78992e-18	7.46891e-17	Group09	5.57029	21	[AURKB, BUB1, BUB1B, CCNB1, CDC20, CENPF, KCNN4, LMNA, MCM2, NCAPG, NLRP3, PLK1, S1PR1, SETMAR, STMN1, TBC1D4, TOP2A, TPX2, TRIP13, TTK, ZWINT]
GO:0051640	organelle localization	2.10205e-06	0.000168164	6.78992e-18	7.46891e-17	Group09	4.34783	30	[ALB, ASPM, AURKB, CCNB1, CD300A, CDCA5, CDCA8, CDK1, CENPF, CLNK, DLGAP5, F5, FAM83D, FGR, GEM, HMOX1, KIF14, KIF2C, LMNA, MYO1E, MYO5B, MYO7A, NEK2, NUSAP1, PLK1, PSRC1, PTGDR, SPAG5, SPRY1, SYTL2]
GO:0051640	organelle localization	2.10205e-06	0.000168164	3.99443e-13	4.39388e-12	Group05	4.34783	30	[ALB, ASPM, AURKB, CCNB1, CD300A, CDCA5, CDCA8, CDK1, CENPF, CLNK, DLGAP5, F5, FAM83D, FGR, GEM, HMOX1, KIF14, KIF2C, LMNA, MYO1E, MYO5B, MYO7A, NEK2, NUSAP1, PLK1, PSRC1, PTGDR, SPAG5, SPRY1, SYTL2]
GO:1903131	mononuclear cell differentiation	2.41217e-06	0.000192973	3.96502e-13	4.36152e-12	Group10	5.12249	23	[ANXA1, CCR7, CD27, CD40LG, CD79A, CHD7, CSF1, CTLA4, EOMES, FOXP3, IL10, IL2RA, LEF1, LILRB1, MS4A1, NLRP3, SLAMF8, SOX4, TARP, TNFRSF18, TNFSF4, VCAM1, ZNF683]
GO:0002263	cell activation involved in immune response	2.78026e-06	0.000222421	3.96502e-13	4.36152e-12	Group10	4.14573	33	[ANXA1, ATP8B4, CCL3, CD177, CD244, CD300A, CD40, CD40LG, CLEC7A, CLNK, CX3CR1, EOMES, EXO1, FGR, FOXP3, HAVCR2, HMOX1, IL10, LEF1, LILRB1, LYZ, METTL7A, NLRP3, PLAC8, PLAUR, PTGDR, SELL, SERPINB6, SLC27A2, STOM, TNFSF4, VCL, ZNF683]
GO:0051347	positive regulation of transferase activity	2.79237e-06	0.00022339	1.47634e-07	1.62398e-06	Group03	4.20624	31	[ADRB2, AFAP1L2, AURKB, CCL5, CCNA2, CCNB1, CCR7, CD200, CD300A, CD40, CD40LG, CDC20, CDC6, CLSPN, CSF1, DSCC1, ECT2, EPHA4, F2R, FGR, KIF14, MAP2K6, NEK2, PBK, PLK1, PROK2, PSRC1, SDC4, TF, TPX2, UBE2C]
GO:0030098	lymphocyte differentiation	3.76328e-06	0.000301062	3.96502e-13	4.36152e-12	Group10	5.31646	21	[ANXA1, CCR7, CD27, CD40LG, CD79A, CHD7, CTLA4, EOMES, FOXP3, IL10, IL2RA, LEF1, MS4A1, NLRP3, SLAMF8, SOX4, TARP, TNFRSF18, TNFSF4, VCAM1, ZNF683]
GO:0032102	negative regulation of response to external stimulus	4.45405e-06	0.000356324	4.52878e-11	4.98166e-10	Group08	4.45545	27	[ADRB2, ADTRP, AOAH, CD109, CD200, CD200R1, CXCL13, EPHA4, FCGR3A, FGG, FGR, FOXP3, HAVCR2, IL10, IL2RA, KLRD1, LILRB1, NLRP3, PBK, PLAUR, PTGDR, PTGIR, SERPINE2, SLAMF8, SPP1, TARP, TRIB1]
GO:0001819	positive regulation of cytokine production	8.87965e-06	0.000710372	3.96502e-13	4.36152e-12	Group10	4.60653	24	[AFAP1L2, ANXA1, CCL3, CCR7, CD200, CD244, CD40, CD40LG, CLEC7A, CLNK, EBI3, F2R, FGR, FOXP3, HAVCR2, HMOX1, IL10, IL12RB2, LILRB1, NLRP3, TIGIT, TMIGD2, TNFRSF8, TNFSF4]
GO:0001819	positive regulation of cytokine production	8.87965e-06	0.000710372	1.54271e-07	1.69698e-06	Group06	4.60653	24	[AFAP1L2, ANXA1, CCL3, CCR7, CD200, CD244, CD40, CD40LG, CLEC7A, CLNK, EBI3, F2R, FGR, FOXP3, HAVCR2, HMOX1, IL10, IL12RB2, LILRB1, NLRP3, TIGIT, TMIGD2, TNFRSF8, TNFSF4]
GO:0043068	positive regulation of programmed cell death	8.94846e-06	0.000715877	3.13341e-05	0.000344675	Group04	4.38449	26	[ANXA1, CCL3, CCL5, CCNA2, CD248, CD40, CD40LG, CLEC7A, CTLA4, ECT2, FANK1, GZMA, HMOX1, ID3, IGFBP3, LILRB1, MAP2K6, MYBL2, NR4A1, PDCD1, PHLDA1, S100B, SOX4, SPRY1, TNFRSF8, TOP2A]
GO:1903706	regulation of hemopoiesis	1.00139e-05	0.000801115	3.96502e-13	4.36152e-12	Group10	4.98812	21	[ANXA1, CCL3, CCR1, CD27, CSF1, CTLA4, FOS, FOXP3, GPR171, H4C3, IL10, IL2RA, LEF1, LILRB1, NLRP3, SLAMF8, SOX4, TNFRSF18, TNFSF4, TRIB1, ZNF683]
GO:0002697	regulation of immune effector process	1.31422e-05	0.00105137	3.96502e-13	4.36152e-12	Group10	4.75162	22	[ANXA1, CD177, CD244, CD300A, CD40, CD40LG, CFH, CLEC7A, CLNK, CX3CR1, FGR, FOXP3, HAVCR2, HMOX1, IL10, KLRD1, LILRB1, NLRP3, SLAMF8, TNFRSF4, TNFSF4, ZNF683]
GO:0002697	regulation of immune effector process	1.31422e-05	0.00105137	4.52878e-11	4.98166e-10	Group08	4.75162	22	[ANXA1, CD177, CD244, CD300A, CD40, CD40LG, CFH, CLEC7A, CLNK, CX3CR1, FGR, FOXP3, HAVCR2, HMOX1, IL10, KLRD1, LILRB1, NLRP3, SLAMF8, TNFRSF4, TNFSF4, ZNF683]
GO:0043065	positive regulation of apoptotic process	1.63437e-05	0.00130749	3.13341e-05	0.000344675	Group04	4.33276	25	[ANXA1, CCL3, CCL5, CCNA2, CD248, CD40, CD40LG, CTLA4, ECT2, FANK1, GZMA, HMOX1, ID3, IGFBP3, LILRB1, MAP2K6, MYBL2, NR4A1, PDCD1, PHLDA1, S100B, SOX4, SPRY1, TNFRSF8, TOP2A]
GO:0051272	positive regulation of cellular component movement	2.17776e-05	0.00174221	8.79522e-08	9.67474e-07	Group07	4.25894	25	[ANXA1, CCL3, CCL5, CCNA2, CCR1, CCR7, CD40, CLEC7A, CSF1, CX3CR1, CXCL13, F2R, FGR, GTSE1, HMOX1, ITGA2, LEF1, LGR6, MCAM, MYO1E, NELL2, S1PR1, STMN1, TF, TNFRSF18]
GO:0010942	positive regulation of cell death	3.13341e-05	0.00250673	3.13341e-05	0.000344675	Group04	4.09712	27	[ANXA1, CCL3, CCL5, CCNA2, CD248, CD40, CD40LG, CLEC7A, CTLA4, ECT2, FANK1, FOS, GZMA, HMOX1, ID3, IGFBP3, LILRB1, MAP2K6, MYBL2, NR4A1, PDCD1, PHLDA1, S100B, SOX4, SPRY1, TNFRSF8, TOP2A]
GO:2000147	positive regulation of cell motility	4.04651e-05	0.00323721	8.79522e-08	9.67474e-07	Group07	4.1958	24	[ANXA1, CCL3, CCL5, CCNA2, CCR1, CCR7, CD40, CLEC7A, CSF1, CX3CR1, CXCL13, F2R, FGR, GTSE1, HMOX1, ITGA2, LEF1, LGR6, MCAM, MYO1E, NELL2, S1PR1, TF, TNFRSF18]
GO:0030335	positive regulation of cell migration	5.84112e-05	0.00467289	8.79522e-08	9.67474e-07	Group07	4.19708	23	[ANXA1, CCL3, CCL5, CCNA2, CCR1, CCR7, CD40, CLEC7A, CSF1, CX3CR1, CXCL13, F2R, FGR, GTSE1, HMOX1, ITGA2, LEF1, LGR6, MCAM, MYO1E, NELL2, S1PR1, TNFRSF18]
GO:0040017	positive regulation of locomotion	0.000101454	0.0081163	8.79522e-08	9.67474e-07	Group07	4.08163	24	[ANXA1, CCL3, CCL5, CCNA2, CCR1, CCR7, CD40, CLEC7A, CSF1, CX3CR1, CXCL13, F2R, FGR, GTSE1, HMOX1, ITGA2, LEF1, LGR6, MCAM, MYO1E, NELL2, S1PR1, TF, TNFRSF18]
